# Comparing alpha-synuclein-interactomes between multiple systems atrophy and Parkinson’s disease reveals unique and shared pathological features

**DOI:** 10.1101/2024.09.20.613717

**Authors:** S.G. Choi, T. Tittle, R Barot, D. Betts, J. Gallagher, J.H. Kordower, Y. Chu, B.A. Killinger

## Abstract

**Introduction:** Primary synucleinopathies, such as Parkinson’s disease (PD), Dementia with Lewy bodies (DLB), and multiple system atrophy (MSA), are neurodegenerative disorders with some shared clinical and pathological features. Aggregates of alpha-synuclein (αsyn) phosphorylated at serine 129 (PSER129) are the hallmark of synucleinopathies, which for PD/DLB are found predominantly in neurons (Neuronal cytoplasmic inclusions “NCIs”), but for MSA, aggregates are primarily found in oligodendroglia (Glial cytoplasmic inclusions “GCIs”). It remains unclear if the distinct pathological presentation of PD/DLB and MSA are manifestations of distinct or shared pathological processes. We hypothesize that the distinct synucleinopathies MSA and PD/DLB share common molecular features.

**Methods:** Using the in-situ proximity labeling technique biotinylation by antibody recognition (BAR), we compare aggregated αsyn-interactomes (BAR-PSER129) and total αsyn-interactomes (BAR-MJFR1) between MSA (n=5) and PD/DLB (n=10) in forebrain and midbrain structures.

**Results:** For BAR-PSER129 and BAR-MJFR1 captures, αsyn was the most significantly enriched protein in PD/DLB and MSA. In PD/DLB, BAR-PSER129 identified 194 αsyn-aggregate-interacting proteins, while BAR-MJFR1 identified 245 αsyn interacting proteins. In contrast, in the MSA brain, only 38 and 175 proteins were identified for each capture, respectively. When comparing MSA and PD/DLB, a high overlap (59.5%) was observed between BAR-MJFR1 captured proteins, whereas less overlap (14.4%) was observed for BAR-PSER129. Direct comparison between MSA and PD/DLB revealed 79 PD/DLB-associated proteins and only three MSA-associated proteins (CBR1, CRYAB, and GFAP). Pathway enrichment analysis revealed PD/DLB interactions were dominated by vesicle/SNARE-associated pathways, in contrast to MSA, which strongly enriched for metabolic/catabolic, iron, and cellular oxidant detoxification pathways. A subnetwork of cytosolic antioxidant enzymes called peroxiredoxins drove cellular detoxification pathways in MSA. A common network of 26 proteins, including neuronal-specific proteins (e.g., SNYGR3) with HSPA8 at the core, was shared between MSA and DLB/PD. Extracellular exosome pathways were universally enriched regardless of disease or BAR target protein.

**Conclusion:** Synucleinopathies have divergent and convergent αsyn-aggregate interactions, indicating unique and shared pathogenic mechanisms. MSA uniquely involves oxidant detoxification processes in glial cells, while vesicular processes in neurons dominate PD/DLB. Shared interactions, specifically SNYGR3 (i.e., a neuronal protein), between MSA and PD/DLB suggest neuronal axons origin for both diseases. In conclusion, we provide αsyn aggregates protein interaction maps for two distinct synucleinopathies.
