## Supplementary material for "Comparing alpha-synuclein-interactomes between multiple systems atrophy and Parkinson’s disease reveals unique and shared pathological features": Protein lists

### Sheet: LFQ_name
MSA			PD			MSA			PD				PD vs MSA					PD vs MSA
PSER129	MJFR1		PSER129	MJFR1		PSER129	MJFR1		PSER129	MJFR1			PD		MSA			PD		MSA
HAPLN2	NCAM1		MBP	MBP		16	74		76	105			PSER129	MJFR1	PSER129	MJFR1		PSER129	MJFR1	PSER129	MJFR1
SNCA	SNCA		PEBP1	NCAM1									TPPP		CBR1			35	0	1	0
FTH1	MBP		SNCA	SNCA									SYNGR3
MDH1	RAB3A		PLP1	TPPP									ATP1B1
CRYAB	VCP		SIRPA	SIRPA									PEBP1
ATP1A2	SYP		TPPP	SLC1A2									SIRPA
VCP	VCAN		NCAM1	SYNGR3									IDH3A
ATP1A1	MDH1		CFL1	CALM2									NME1-NME2
SV2A	SIRPA		MAP1B	MAP1B									NFASC
HSPA1B	NFASC		CRYAB	PEBP1									ATP6V1E1
GPI	TNR		STX1A	ATP6V1E1									STX1B
PRDX1	HAPLN2		SYNGR3	STX1A									CRYM
GNAO1	SLC1A2		CLTC	SYP									MBP.1
LDHB	PLP1		AP2A1	PFN2									PARK7
YWHAE	PTPRZ1		ATP6V1E1	AP2A1									GLUL
GAPDH	GLUL		HAPLN2	PLP1									STX1A
	YWHAB		GLUL	CFL1									SYN1
	CALM2		MAP6	PACSIN1									PACSIN1
	CNTN1		ADD1	RAB3A									SYN2
	RAB1A		SPTAN1	GPM6A									YWHAB
	PACSIN1		GPM6A	TNR									MAP6
	ATP2B1		HSP90AB1	STX1B									NCAM1.1
	STX1A		PACSIN1	HAPLN2									BLVRB
	IGSF8		ATP1A2	CNTN1									IGSF8
	SEPTIN3		SYN2	RAC1									ATP2B1
	MAPT		STX1B	VCAN									GAP43
	ATP1A2		UBA1	ADD1									SEPTIN7
	SV2A		SLC1A2	SYN2									ENO2
	ATP6V1A		SYP	NME1-NME2									CRMP1
	BASP1		ATP6V1B2	NFASC									AP2A1
	SYNGR3		CRYM	ATP6V1B2									TPI1
	SYN1		NME1-NME2	IGSF8									MAP2
	ANXA6		SYN1	MAP6									ADD1
	ATP1B1		SPTBN1	PTPRZ1									PKM
	NME1-NME2		RAB3A	SPTAN1									SNAP91
	ATP6V1B2		RAC1	PPP3CA									BASP1
	GAP43		ATP2B1	CLTC
	GPM6A		LDHA	GAP43
	PHGDH		CNP	SYN1
	SPTAN1		TUBB3	CADM3
	LDHA		CNTN1	SNAP25
	SYN2		CALM2	YWHAB
	MAPRE3		PARK7	BASP1
	SNAP91		YWHAB	ATP2B1
	ATP6V1E1		IGSF8	SPTBN1
	ATP1A1		SNAP91	SV2A
	GPI		DNM1	SNAP91
	MAP1B		PGAM1	VSNL1
	NPEPPS		ALDOC	ANXA6
	GNB1		CCT8	DPYSL5
	MAP2		DPYSL5	MDH1
	YWHAE		DDAH1	UBA1
	TPM3		PPP3CA	GLUL
	AP2A1		NFASC	TUBB3
	MAP6		SNAP25	ATP1A2
	SYT1		STXBP1	ATP6V0A1
	MARCKS		SEPTIN11	MAPT
	SPTBN1		ATP1A1	MAPRE3
	PPP3CA		PGK1	SH3GL2
	ATP6V0A1		GNB1	LDHA
	RAB7A		NAPB	EPB41L3
	YWHAG		ATP6V0A1	VCP
	FTH1		SV2A	MAPK1
	LDHB		BASP1	AQP4
	TPI1		FTH1	ALDOC
	HSPA1B		GNAO1	TKT
	SEPTIN11		TPI1	SEPTIN11
	GNAO1		ATP1A3	SCRN1
	ATP1A3		HSPA8	DNM1
	YWHAZ		A0A1C7CYX9	NAPB
	GDI1		GDI1	HSP90AB1
	ALDOA		A0A804F6T5	STXBP1
	HSPA8		YWHAE	MARCKS
	A0A804F6T5		YWHAZ	PGAM1
			LDHB	YWHAE
			ALDOA	SEPTIN3
				TMSB4X
				ATP1A1
				ATP6V1A
				SYT1
				ATP1A3
				GOT1
				PARK7
				DDAH1
				YWHAZ
				YWHAG
				CRYAB
				SEPTIN7
				ATP1B1
				PGK1
				TPI1
				GPI
				GNB1
				ALDOA
				TAGLN3
				PFKM
				ENO2
				CRMP1
				GDI1
				HSPA8
				A0A804F6T5
				ANK2
				GNAO1
				LDHB
				A0A1C7CYX9

### Sheet: Total normalize spect_name
MSA			PD			MSA			PD				PD vs MSA					PD vs MSA
PSER129	MJFR1		PSER129	MJFR1		PSER129	MJFR1		PSER129	MJFR1			PD		MSA			PD		MSA
FTL	CNTN1		TUBB	ATP2B2		28	159		177	232			PSER129	MJFR1	PSER129	MJFR1		PSER129	MJFR1	PSER129	MJFR1
SNCA	TUBB		GDI2	NFASC									TUBB	na	GFAP	na		55	1	3	1
HAPLN2	ACTC1		ANK2	TUBB									SYNGR1		CBR1
ANXA6	SYNGR1		ATP2B2	SNCB									ACTN1		CRYAB
CNTN1	ATP6V0A1		NFASC	CADM3									MARCKS
GDI2	NCAM1		SIRPA	CADM2									CADM3
SEPTIN8	BCAN		ATP2B4	BCAN									NAPB
CRYAB	NFASC		TNR	ATP2B4									NRGN
DPYSL5	ATP2B4		CNTN1	GDI2									MAP1A
PRDX6	SNCA		ATP1B2	SYNGR1									ATP2B2
VCP	SNCB		RHOA	CNTN1									NDUFA9
FTH1	ANXA6		STX1A	TNR									ATP6V1E1
GSTP1	PFN1		NCAM1	ANK2									VAMP2
PGAM1	CNTNAP1		CLTC	GNAI1									NCKAP1
NCAM1	VCP		VCAN	SNCA									NDUFB7
PEBP1	TNR		SNCA	GPM6A									SLC1A2
NME2	HAPLN2		SYNGR1	SIRPA									AKR1B1
SYNGR3	SYNGR3		MAP1A	NCAM1									MAP2
SEPTIN11	SV2A		MAP1B	STX1A									STX1B
UBB	SNAP91		AP2A1	GDA									RHOA
QDPR	SLC1A2		GNAI1	VCAN									SNCB
HSPA1A	VCAN		AMPH	IGSF8									AMPH
PRDX2	HSPA5		ATP2B1	VAMP2									CNTNAP1
PPIA	NME2		GPM6A	ATP6V0A1									GDA
ALDOC	SV2B		CADM2	RAN									NFASC
HSPA8	ATP2B2		CADM3	ATP2B1									NDUFA7
ATP1A2	GPM6A		SNCB	GNAS									ANK2
PKM	AHCY		PPP2R1A	SNAP91									SEPTIN5
	ATP2B1		RAN	PTPRZ1									MAPRE3
	SLC1A3		MAPRE3	SNCG									RAB2A
	YWHAH		NPTN	SYT1									ACLY
	IGSF8		IGSF8	AP2A1									PALM
	GDI2		SLC1A2	MAPRE3									ACTR1A
	AP2A1		VCP	SYNGR3									PARK7
	CADM3		EPB41L1	HPRT1									TPM2
	SYP		ADD1	RAB2A									ATP6V0A1
	NAPA		BCAN	SLC1A2									SIRPA
	MAP1LC3A		HPRT1	CLTC									CLTA
	TPM4		SNAP91	HSPA2									SNCG
	ACOT7		SYN2	RAB6B									ATP5PD
	ATP6V1E1		FSCN1	SYNJ1									DTD1
	NPTN		DYNC1H1	MAP1B									PPP3CA
	FTL		GNAS	ATP1B2									NCAM1
	NDRG2		EPB41L3	ATP6V1E1									GPM6A
	SNAP25		SNCG	SYN2									MAP6
	GNG7		GNG2	RAB3A									SLC1A3
	MAP2		NAPB	VCP									NPTN
	RAC1		ACTN1	SYP									BASP1
	ADD1		VAT1	GAP43									IGSF8
	SEPTIN8		ATP6V0A1	PACSIN1									GNG3
	SLC9A3R1		NCKAP1	PRNP									PRRT2
	MAPT		ATP6V1E1	ACTC1									ATP6V1B2
	PRNP		NME2	ATP6V1G2									NME2
	PRDX6		RAB2A	SV2A									SYP
	SPTBN2		RAB3A	L1CAM									IDH3A
	SNCG		MSN	TPM4									TPI1
	CD47		CCT8	MAP6
	SIRPA		DDAH1	STX1B
	STX1B		RAC1	AMPH
	MARCKS		RAP1A	CCT7
	PACSIN1		KBTBD11	NME2
	PGAM1		TPPP	CNTNAP1
	GAP43		ACLY	SCRN1
	RAB10		SYT1	CLTA
	STX1A		CNTNAP1	HAPLN2
	AP2B1		AKR1B1	PCSK1N
	VSNL1		SEPTIN3	CCT8
	RAB6B		CYFIP2	PFN2
	STMN1		HAPLN2	SV2B
	MSN		PARK7	RALA
	UBE2V2		NDUFS7	EPB41L3
	RALA		KPNB1	NRCAM
	RAB3A		VSNL1	CALM1
	RAB5C		GAP43	NAPB
	ANK2		CNDP2	RAC1
	DCTN2		DPYSL5	GNG2
	PALM		AP2M1	ADD1
	RAB2A		NRGN	SNAP25
	IGHG3		STX1B	SH3GL2
	MAPRE3		ATP1B1	STMN1
	DPYSL5		GDA	AP2B1
	FSCN1		SYNGR3	VSNL1
	PPP3CA		CCT3	EPB41L1
	CLTC		PACSIN1	MARCKS
	GLUL		RAB10	ARHGDIA
	PARK7		TAGLN3	NPEPPS
	UBE2N		NDRG2	ACLY
	GSTP1		TALDO1	FSCN1
	PRRT2		VAMP2	SEPTIN3
	MAP1B		RAB6B	MAPT
	SEPTIN3		CCT2	FABP3
	BASP1		CCT7	RAP1A
	ATP1B2		MARCKS	ACTN1
	GOT1		MAP6	TAGLN3
	ACTN1		PALM	RAB7A
	CALM1		SNAP25	SLC1A3
	RAB7A		SV2B	SPTBN2
	RAB11A		NPEPPS	TPPP
	CADM2		AQP4	VAT1
	DDAH1		CALM1	AP2M1
	TPI1		PRNP	YWHAH
	MAP6		PYGB	ATP6V1B2
	SEPTIN5		CNP	DDAH1
	CA2		CRYAB	MAP1A
	ALDOC		SEPTIN5	PPP2R1A
	NRCAM		SEPTIN9	CYRIB
	GNG3		SV2A	ATCAY
	SYN1		SYP	AQP4
	ATP6V1G2		CYRIB	GOT1
	ATP6V1B2		ATCAY	NPTN
	NPEPPS		CLTA	TALDO1
	LANCL1		PGK1	PPP3CA
	SH3GL2		STMN1	RTN1
	GNAO1		SYNJ1	OTUB1
	AKR1B1		ATP6V1B2	DPYSL5
	GMFB		SPTAN1	UBE2V2
	PCSK1N		ACTR1A	NDRG2
	SEPTIN11		GNG7	ATP1B1
	AQP1		SPTBN1	CNDP2
	GSN		ANXA6	TF
	VAT1		MAPT	AKR1B1
	MDH1		CCT4	ANXA6
	SPTAN1		MAP2	GNG3
	NDUFA12		HSP90AB1	DYNC1H1
	PEBP1		GNB1	PTPN11
	CLTA		RALA	CRMP1
	GPI		SCRN1	RAB10
	ATP1A2		SIRT2	CCT3
	TNC		CA2	CCT5
	SPTBN1		RAB11A	DCTN2
	AHCYL1		MAPK1	SEPTIN5
	VTN		RAB7A	AHCY
	PFN2		L1CAM	RAB5C
	YWHAE		DNM1	PGAM1
	EPB41L3		PGAM1	PALM
	LGALS1		AHCYL1	WBP2
	RAB1A		BASP1	SLC9A3R1
	ATP1A3		PFN2	CCT2
	FTH1		AHCY	SPTAN1
	HSPA1A		FTL	LANCL1
	SEPTIN7		SH3GL2	KPNB1
	PPIA		TKT	TCP1
	HSPA8		GNG3	GNAO1
	GDI1		SLC9A3R1	VTN
	PRDX2		NRCAM	LGALS1
	ATP1A1		UBB	NAPA
	ENO2		DPYSL3	CCT4
	LDHA		HPCA	MAPK1
	LDHB		PPP3CA	SPTBN1
	EEF1A1		SLC1A3	RAB11A
	PKM		PCSK1N	MSN
	GAPDH		GNAO1	ATP6V1A
	ALDOA		GSN	NDUFS7
	TUBB2A		LGALS1	PARK7
	YWHAZ		ARF3	EFHD2
	YWHAG		FTH1	ATP6V1H
	ENO1		TPI1	ALDOC
	PRDX1		STXBP1	CCT6A
	TUBB3		SEPTIN7	RHOA
			ALDOC	SYN1
			SYN1	MAP2
			GDI1	NSF
			GPI	PMP2
			ATP1A3	BASP1
			ATP1A1	NRGN
			PKM	GRHPR
			LDHA	EZR
			ENO1	PGK1
			QDPR	CRYM
			ATP1A2	GNB1
			HSPA1A	HPCA
			TUBB2A	MAP1LC3A
			UCHL1	PCMT1
			YWHAE	TPPP3
			TUBB3	DTD1
			HSPA8	SEPTIN9
			TUBB4B	DPYSL3
				FTL
				YWHAE
				AHCYL1
				PRRT2
				TKT
				CST3
				PLCB1
				ACTR1A
				CA2
				CFL1
				CLDN11
				GNG7
				TPI1
				ATP1A1
				PYGB
				TPM2
				SEPTIN7
				SIRT2
				ATP1A3
				PRDX6
				DNM1
				STXBP1
				ATP1A2
				YWHAB
				PEBP1
				UBB
				CNP
				MDH1
				GDI1
				ARF3
				TNC
				RAB1A
				TUBB2A
				GPI
				LDHA
				PKM
				SEPTIN11
				TUBB3
				QDPR
				TUBB4B
				FTH1
				HSPA1A
				UCHL1
				TUBB4A
				ENO2
				PPIA
				HSPA8
				YWHAZ
				ALDOA
				ENO1
				GAPDH
				DPYSL2
				LDHB
				YWHAG
				TUBA1B

### Sheet: combined_name
MSA			PD			MSA			PD			PD vs MSA					PD vs MSA
PSER129	MJFR1		PSER129	MJFR1		PSER129	MJFR1		PSER129	MJFR1		PD		MSA			PD		MSA
MDH1	NCAM1		MBP	MBP		38	175		194	245		PSER129	MJFR1	PSER129	MJFR1		PSER129	MJFR1	PSER129	MJFR1
ATP1A1	MBP		PEBP1	NCAM1								SEPTIN7	na	GFAP	na		79	1	3	1
SV2A	PLP1		PLP1	CALM2								TPPP		CBR1
HSPA1B	PTPRZ1		NCAM1	PLP1								SYNGR3		CRYAB
GPI	YWHAB		CFL1	NME1-NME2								ATP1B1
PRDX1	CALM2		GLUL	UBA1								PEBP1
GNAO1	ATP6V1A		UBA1	GLUL								NME1-NME2
LDHB	ATP1B1		CRYM	HSP90AB1								CRYM
YWHAE	NME1-NME2		NME1-NME2	TMSB4X								MBP.1
GAPDH	PHGDH		CALM2	CRYAB								GLUL
HAPLN2	SYN2		YWHAB	PFKM								STX1A
SNCA	GNB1		SEPTIN11	A0A804F6T5								SYN1
FTH1	TPM3		A0A1C7CYX9	A0A1C7CYX9								PACSIN1
CRYAB	SYT1		A0A804F6T5	SNCA								SYN2
ATP1A2	HSPA1B		YWHAZ	TPPP								YWHAB
VCP	A0A804F6T5		LDHB	SIRPA								NCAM1.1
FTL	SNCA		ALDOA	SLC1A2								BLVRB
ANXA6	RAB3A		SNCA	SYNGR3								ATP2B1
CNTN1	VCP		SIRPA	MAP1B								GAP43
GDI2	SYP		TPPP	PEBP1								ENO2
SEPTIN8	VCAN		MAP1B	ATP6V1E1								CRMP1
DPYSL5	MDH1		CRYAB	STX1A								AP2A1
PRDX6	SIRPA		STX1A	SYP								ADD1
GSTP1	NFASC		SYNGR3	PFN2								PKM
PGAM1	TNR		CLTC	AP2A1								SNAP91
NCAM1	HAPLN2		AP2A1	CFL1								SIRPA
PEBP1	SLC1A2		ATP6V1E1	PACSIN1								IDH3A
NME2	GLUL		HAPLN2	RAB3A								NFASC
SYNGR3	CNTN1		MAP6	GPM6A								ATP6V1E1
SEPTIN11	RAB1A		ADD1	TNR								STX1B
UBB	PACSIN1		SPTAN1	STX1B								PARK7
QDPR	ATP2B1		GPM6A	HAPLN2								MAP6
HSPA1A	STX1A		HSP90AB1	CNTN1								IGSF8
PRDX2	IGSF8		PACSIN1	RAC1								TPI1
PPIA	SEPTIN3		ATP1A2	VCAN								MAP2
ALDOC	MAPT		SYN2	ADD1								BASP1
HSPA8	ATP1A2		STX1B	SYN2								TUBB
PKM	SV2A		SLC1A2	NFASC								SYNGR1
	BASP1		SYP	ATP6V1B2								ACTN1
	SYNGR3		ATP6V1B2	IGSF8								MARCKS
	SYN1		SYN1	MAP6								CADM3
	ANXA6		SPTBN1	PTPRZ1								NAPB
	ATP6V1B2		RAB3A	SPTAN1								NRGN
	GAP43		RAC1	PPP3CA								MAP1A
	GPM6A		ATP2B1	CLTC								ATP2B2
	SPTAN1		LDHA	GAP43								NDUFA9
	LDHA		CNP	SYN1								VAMP2
	MAPRE3		TUBB3	CADM3								NCKAP1
	SNAP91		CNTN1	SNAP25								NDUFB7
	ATP6V1E1		PARK7	YWHAB								SLC1A2
	ATP1A1		IGSF8	BASP1								AKR1B1
	GPI		SNAP91	ATP2B1								RHOA
	MAP1B		DNM1	SPTBN1								SNCB
	NPEPPS		PGAM1	SV2A								AMPH
	MAP2		ALDOC	SNAP91								CNTNAP1
	YWHAE		CCT8	VSNL1								GDA
	AP2A1		DPYSL5	ANXA6								NDUFA7
	MAP6		DDAH1	DPYSL5								ANK2
	MARCKS		PPP3CA	MDH1								SEPTIN5
	SPTBN1		NFASC	TUBB3								MAPRE3
	PPP3CA		SNAP25	ATP1A2								RAB2A
	ATP6V0A1		STXBP1	ATP6V0A1								ACLY
	RAB7A		ATP1A1	MAPT								PALM
	YWHAG		PGK1	MAPRE3								ACTR1A
	FTH1		GNB1	SH3GL2								TPM2
	LDHB		NAPB	LDHA								ATP6V0A1
	TPI1		ATP6V0A1	EPB41L3								CLTA
	SEPTIN11		SV2A	VCP								SNCG
	GNAO1		BASP1	MAPK1								ATP5PD
	ATP1A3		FTH1	AQP4								DTD1
	YWHAZ		GNAO1	ALDOC								PPP3CA
	GDI1		TPI1	TKT								NCAM1
	ALDOA		ATP1A3	SEPTIN11								GPM6A
	HSPA8		HSPA8	SCRN1								SLC1A3
	TUBB		GDI1	DNM1								NPTN
	ACTC1		YWHAE	NAPB								GNG3
	SYNGR1		TUBB	STXBP1								PRRT2
	NCAM1		GDI2	MARCKS								ATP6V1B2
	BCAN		ANK2	PGAM1								NME2
	ATP2B4		ATP2B2	YWHAE								SYP
	SNCB		ATP2B4	SEPTIN3
	PFN1		TNR	ATP1A1
	CNTNAP1		ATP1B2	ATP6V1A
	HSPA5		RHOA	SYT1
	NME2		NCAM1	ATP1A3
	SV2B		VCAN	GOT1
	ATP2B2		SYNGR1	PARK7
	AHCY		MAP1A	DDAH1
	SLC1A3		GNAI1	YWHAZ
	YWHAH		AMPH	YWHAG
	GDI2		CADM2	SEPTIN7
	CADM3		CADM3	ATP1B1
	NAPA		SNCB	PGK1
	MAP1LC3A		PPP2R1A	TPI1
	TPM4		RAN	GPI
	ACOT7		MAPRE3	GNB1
	NPTN		NPTN	ALDOA
	FTL		VCP	TAGLN3
	NDRG2		EPB41L1	ENO2
	SNAP25		BCAN	CRMP1
	GNG7		HPRT1	GDI1
	RAC1		FSCN1	HSPA8
	ADD1		DYNC1H1	ANK2
	SEPTIN8		GNAS	GNAO1
	SLC9A3R1		EPB41L3	LDHB
	PRNP		SNCG	ATP2B2
	PRDX6		GNG2	TUBB
	SPTBN2		ACTN1	SNCB
	SNCG		VAT1	CADM2
	CD47		NCKAP1	BCAN
	STX1B		NME2	ATP2B4
	PGAM1		RAB2A	GDI2
	RAB10		MSN	SYNGR1
	AP2B1		RAP1A	GNAI1
	VSNL1		KBTBD11	NCAM1
	RAB6B		ACLY	GDA
	STMN1		SYT1	VAMP2
	MSN		CNTNAP1	RAN
	UBE2V2		AKR1B1	GNAS
	RALA		SEPTIN3	SNCG
	RAB5C		CYFIP2	HPRT1
	ANK2		NDUFS7	RAB2A
	DCTN2		KPNB1	HSPA2
	PALM		VSNL1	RAB6B
	RAB2A		GAP43	SYNJ1
	IGHG3		CNDP2	ATP1B2
	DPYSL5		AP2M1	PRNP
	FSCN1		NRGN	ACTC1
	CLTC		ATP1B1	ATP6V1G2
	PARK7		GDA	L1CAM
	UBE2N		CCT3	TPM4
	GSTP1		RAB10	AMPH
	PRRT2		TAGLN3	CCT7
	ATP1B2		NDRG2	NME2
	GOT1		TALDO1	CNTNAP1
	ACTN1		VAMP2	CLTA
	CALM1		RAB6B	PCSK1N
	RAB11A		CCT2	CCT8
	CADM2		CCT7	SV2B
	DDAH1		MARCKS	RALA
	SEPTIN5		PALM	NRCAM
	CA2		SV2B	CALM1
	ALDOC		NPEPPS	GNG2
	NRCAM		AQP4	STMN1
	GNG3		CALM1	AP2B1
	ATP6V1G2		PRNP	EPB41L1
	LANCL1		PYGB	ARHGDIA
	SH3GL2		SEPTIN5	NPEPPS
	AKR1B1		SEPTIN9	ACLY
	GMFB		CYRIB	FSCN1
	PCSK1N		ATCAY	FABP3
	AQP1		CLTA	RAP1A
	GSN		STMN1	ACTN1
	VAT1		SYNJ1	RAB7A
	NDUFA12		ACTR1A	SLC1A3
	PEBP1		GNG7	SPTBN2
	CLTA		ANXA6	VAT1
	TNC		MAPT	AP2M1
	AHCYL1		CCT4	YWHAH
	VTN		MAP2	MAP1A
	PFN2		RALA	PPP2R1A
	EPB41L3		SCRN1	CYRIB
	LGALS1		SIRT2	ATCAY
	HSPA1A		CA2	NPTN
	SEPTIN7		RAB11A	TALDO1
	PPIA		MAPK1	RTN1
	PRDX2		RAB7A	OTUB1
	ENO2		L1CAM	UBE2V2
	EEF1A1		AHCYL1	NDRG2
	PKM		PFN2	CNDP2
	GAPDH		AHCY	TF
	TUBB2A		FTL	AKR1B1
	ENO1		SH3GL2	GNG3
	PRDX1		TKT	DYNC1H1
	TUBB3		GNG3	PTPN11
			SLC9A3R1	RAB10
			NRCAM	CCT3
			UBB	CCT5
			DPYSL3	DCTN2
			HPCA	SEPTIN5
			SLC1A3	AHCY
			PCSK1N	RAB5C
			GSN	PALM
			LGALS1	WBP2
			ARF3	SLC9A3R1
			SEPTIN7	CCT2
			GPI	LANCL1
			PKM	KPNB1
			ENO1	TCP1
			QDPR	VTN
			HSPA1A	LGALS1
			TUBB2A	NAPA
			UCHL1	CCT4
			TUBB4B	RAB11A
				MSN
				NDUFS7
				EFHD2
				ATP6V1H
				CCT6A
				RHOA
				MAP2
				NSF
				PMP2
				NRGN
				GRHPR
				EZR
				CRYM
				HPCA
				MAP1LC3A
				PCMT1
				TPPP3
				DTD1
				SEPTIN9
				DPYSL3
				FTL
				AHCYL1
				PRRT2
				CST3
				PLCB1
				ACTR1A
				CA2
				CLDN11
				GNG7
				PYGB
				TPM2
				SIRT2
				PRDX6
				UBB
				CNP
				ARF3
				TNC
				RAB1A
				TUBB2A
				PKM
				QDPR
				TUBB4B
				FTH1
				HSPA1A
				UCHL1
				TUBB4A
				PPIA
				ENO1
				GAPDH
				DPYSL2
				TUBA1B
