## Supplementary material for "Comparing alpha-synuclein-interactomes between multiple systems atrophy and Parkinson’s disease reveals unique and shared pathological features": MSA MJFR1 gprofiler_DRIVER

GO.ID	Description	p.Val	FDR	Phenotype	Genes
GO:0050839	cell adhesion molecule binding	1.1923298844034166e-14	1.1923298844034166e-14	+1	PTPRZ1,YWHAB,A0A804F6T5,SIRPA,NFASC,CNTN1,RAB1A,SPTAN1,LDHA,YWHAE,SPTBN1,YWHAZ,ALDOA,HSPA8,PFN1,HSPA5,NPTN,ADD1,PRDX6,SPTBN2,CD47,RAB10,MSN,FSCN1,PARK7,ACTN1,NRCAM,VTN,HSPA1A,SEPTIN7,PPIA,ENO1,PRDX1
GO:0008092	cytoskeletal protein binding	3.081696778869656e-12	3.081696778869656e-12	+1	CALM2,TPM3,SNCA,RAB3A,MAPT,ANXA6,SPTAN1,MAPRE3,MAP1B,MAP2,MAP6,MARCKS,SPTBN1,ALDOA,ACTC1,PFN1,MAP1LC3A,TPM4,ADD1,PRNP,SPTBN2,RAB10,RAB6B,STMN1,MSN,RALA,ANK2,DCTN2,FSCN1,ACTN1,CALM1,RAB11A,ALDOC,NRCAM,GSN,PFN2,GAPDH
GO:0017111	ribonucleoside triphosphate phosphatase activity	3.195745392678818e-12	3.195745392678818e-12	+1	GNB1,HSPA1B,RAB3A,VCP,RAB1A,ATP2B1,SEPTIN3,ATP1A2,RAB7A,SEPTIN11,GNAO1,HSPA8,HSPA5,RAC1,SEPTIN8,RAB10,RAB6B,RALA,RAB5C,RAB2A,RAB11A,SEPTIN5,GNG3,PFN2,HSPA1A,SEPTIN7,EEF1A1
GO:0019899	enzyme binding	1.8796936168370906e-9	1.8796936168370906e-9	+1	YWHAB,CALM2,ATP1B1,GNB1,HSPA1B,VCP,SIRPA,STX1A,MAPT,SV2A,SYN1,MAPRE3,SNAP91,ATP6V1E1,GPI,YWHAE,AP2A1,SPTBN1,PPP3CA,ATP6V0A1,YWHAG,TPI1,YWHAZ,HSPA8,TUBB,ATP2B4,HSPA5,YWHAH,MAP1LC3A,RAC1,SLC9A3R1,PRNP,PRDX6,STX1B,PGAM1,MSN,RALA,ANK2,DCTN2,CLTC,PARK7,UBE2N,GSTP1,ATP1B2,CALM1,GSN,PEBP1,HSPA1A,EEF1A1,ENO1
GO:0032555	purine ribonucleotide binding	3.030611152748755e-8	3.030611152748755e-8	+1	SYN2,HSPA1B,ATP1A2,SYN1,ANXA6,ATP1A1,RAB7A,ATP1A3,HSPA8,TUBB,ACTC1,HSPA5,NME2,ATP2B2,ACOT7,RAC1,RAB10,RALA,RAB5C,RAB2A,RAB11A,HSPA1A,SEPTIN7,EEF1A1,TUBB2A,TUBB3
GO:0060090	molecular adaptor activity	8.041183954506365e-8	8.041183954506365e-8	+1	ATP1B1,GNB1,SNCA,STX1A,SEPTIN3,MAPT,SYN1,AP2A1,SEPTIN11,HSPA8,NAPA,SNAP25,RAC1,SEPTIN8,SLC9A3R1,PRNP,STX1B,AP2B1,ANK2,ATP1B2,SEPTIN5,EPB41L3,SEPTIN7
GO:0019829	ATPase-coupled monoatomic cation transmembrane transporter activity	9.569320520115404e-8	9.569320520115404e-8	+1	ATP6V1A,ATP2B1,ATP1A2,ATP6V1B2,ATP6V1E1,ATP1A1,ATP1A3,ATP2B4,ATP2B2
GO:1903136	cuprous ion binding	0.000002452478542299292	0.000002452478542299292	+1	SNCA,SNCB,PRNP,SNCG,PARK7
GO:0000149	SNARE binding	0.0002664247497687996	0.0002664247497687996	+1	SYT1,SNCA,STX1A,SNAP91,NAPA,SNAP25,STX1B,PRRT2,RAB11A
GO:0005198	structural molecule activity	0.0015955025993889896	0.0015955025993889896	+1	MBP,PLP1,VCAN,SPTAN1,MAP1B,MAP2,SPTBN1,TUBB,TPM4,SPTBN2,MSN,CLTC,ACTN1,SEPTIN5,TNC,VTN,EPB41L3,SEPTIN7,TUBB2A,TUBB3
GO:1990239	steroid hormone binding	0.009484708917823336	0.009484708917823336	+1	ATP1A2,ATP1A1,ATP1A3
GO:0050750	low-density lipoprotein particle receptor binding	0.03578571982847512	0.03578571982847512	+1	SYT1,AP2A1,CLTC,LANCL1
GO:0005093	Rab GDP-dissociation inhibitor activity	0.04993616347188128	0.04993616347188128	+1	GDI1,GDI2
GO:0007399	nervous system development	1.5652268245221777e-14	1.5652268245221777e-14	+1	NCAM1,MBP,PLP1,PTPRZ1,CALM2,PHGDH,SYT1,SNCA,RAB3A,VCAN,NFASC,TNR,HAPLN2,CNTN1,PACSIN1,IGSF8,MAPT,ATP1A2,BASP1,SYNGR3,GAP43,GPM6A,MAP1B,MAP2,YWHAE,MAP6,MARCKS,SPTBN1,YWHAG,YWHAZ,GDI1,BCAN,CNTNAP1,HSPA5,ATP2B2,YWHAH,NPTN,NDRG2,RAC1,STX1B,RAB10,RAB6B,STMN1,DPYSL5,GSTP1,ATP1B2,CALM1,RAB11A,CADM2,NRCAM,SH3GL2,GMFB,AQP1,GSN,TNC,EPB41L3,TUBB2A,TUBB3
GO:0065008	regulation of biological quality	2.351803465330315e-14	2.351803465330315e-14	+1	CALM2,ATP6V1A,ATP1B1,SYN2,SYT1,HSPA1B,SNCA,RAB3A,VCP,SYP,RAB1A,ATP2B1,STX1A,MAPT,ATP1A2,SYN1,ATP6V1B2,ATP1A1,GPI,MAP2,YWHAE,AP2A1,PPP3CA,ATP6V0A1,RAB7A,YWHAG,ATP1A3,YWHAZ,ALDOA,HSPA8,SYNGR1,ATP2B4,PFN1,CNTNAP1,SLC1A3,YWHAH,NAPA,NPTN,SNAP25,RAC1,ADD1,SEPTIN8,SLC9A3R1,PRNP,STX1B,AP2B1,MSN,ANK2,PARK7,PRRT2,ATP1B2,CALM1,RAB11A,DDAH1,SEPTIN5,CA2,NRCAM,SH3GL2,AKR1B1,AQP1,GSN,VTN,PFN2,EPB41L3,HSPA1A,SEP…
GO:0019725	cellular homeostasis	6.686005270690277e-9	6.686005270690277e-9	+1	CALM2,ATP6V1A,ATP1B1,SNCA,ATP2B1,ATP1A2,ANXA6,ATP6V1B2,ATP1A1,YWHAE,ATP6V0A1,RAB7A,FTH1,ATP1A3,ALDOA,ATP2B4,ATP2B2,NPTN,FTL,PRNP,PRDX6,ANK2,GSTP1,ATP1B2,CALM1,CA2,AQP1,PRDX2,PRDX1
GO:0036465	synaptic vesicle recycling	8.016275829244758e-7	8.016275829244758e-7	+1	SYT1,SNCA,RAB3A,PACSIN1,STX1A,SNAP91,SNCB,SNCG,AP2B1,SH3GL2
GO:0006096	glycolytic process	0.000005131321436122419	0.000005131321436122419	+1	A0A804F6T5,LDHA,GPI,TPI1,ALDOA,PGAM1,ALDOC,ENO2,GAPDH,ENO1
GO:0042221	response to chemical	0.00012862952335530167	0.00012862952335530167	+1	NCAM1,CALM2,ATP6V1A,GNB1,SYT1,HSPA1B,A0A804F6T5,SNCA,VCP,SIRPA,NFASC,TNR,CNTN1,ATP2B1,MAPT,ATP1A2,GAP43,ATP1A1,NPEPPS,PPP3CA,GNAO1,ATP1A3,HSPA8,ATP2B4,HSPA5,YWHAH,NPTN,RAC1,ADD1,PRNP,PRDX6,CD47,RAB10,MSN,RALA,PALM,DPYSL5,PARK7,GSTP1,GOT1,CALM1,DDAH1,CA2,NRCAM,LANCL1,AKR1B1,AQP1,AHCYL1,HSPA1A,PPIA,PRDX2,GAPDH,ENO1,PRDX1,TUBB3
GO:0010882	regulation of cardiac muscle contraction by calcium ion signaling	0.004162212188805694	0.004162212188805694	+1	CALM2,ATP1B1,ATP1A2,ANK2,CALM1
GO:0031400	negative regulation of protein modification process	0.005421982103645498	0.005421982103645498	+1	YWHAB,CALM2,HSPA1B,SNCA,SIRPA,MAPT,YWHAE,YWHAG,ATP2B4,PRNP,PARK7,GSTP1,CALM1,SH3GL2,HSPA1A,PPIA
GO:0046034	ATP metabolic process	0.005475864543106951	0.005475864543106951	+1	ATP1B1,HSPA1B,VCP,ATP1A2,ALDOA,HSPA8,NDUFA12,HSPA1A,ENO1
GO:0071407	cellular response to organic cyclic compound	0.008811367873582134	0.008811367873582134	+1	GNB1,HSPA1B,SNCA,ATP1A2,ATP1A1,GNAO1,ATP1A3,HSPA8,ATP2B4,YWHAH,MSN,PALM,PARK7,AQP1,HSPA1A
GO:0055119	relaxation of cardiac muscle	0.039078732768540854	0.039078732768540854	+1	ATP1B1,ATP1A2,ATP1A1,GSN
GO:0031982	vesicle	2.244806762329637e-50	2.244806762329637e-50	+1	YWHAB,CALM2,ATP6V1A,ATP1B1,PHGDH,SYN2,GNB1,TPM3,SYT1,HSPA1B,A0A804F6T5,SNCA,RAB3A,VCP,SYP,MDH1,SIRPA,NFASC,GLUL,CNTN1,RAB1A,PACSIN1,ATP2B1,STX1A,IGSF8,ATP1A2,SV2A,BASP1,SYNGR3,SYN1,ANXA6,ATP6V1B2,GPM6A,SPTAN1,LDHA,SNAP91,ATP6V1E1,ATP1A1,GPI,NPEPPS,YWHAE,AP2A1,MAP6,MARCKS,SPTBN1,ATP6V0A1,RAB7A,YWHAG,FTH1,LDHB,TPI1,ATP1A3,YWHAZ,ALDOA,HSPA8,TUBB,ACTC1,SYNGR1,PFN1,HSPA5,NME2,SV2B,ATP2B2,AHCY,SLC1A3,Y…
GO:0098793	presynapse	1.067941014426039e-20	1.067941014426039e-20	+1	SYN2,SYT1,SNCA,RAB3A,SYP,SLC1A2,PACSIN1,ATP2B1,STX1A,SEPTIN3,SV2A,SYNGR3,SYN1,SNAP91,HSPA8,SYNGR1,SNCB,SV2B,CADM3,NPTN,SNAP25,SEPTIN8,SNCG,STX1B,RAB10,PRRT2,SEPTIN5,SH3GL2,CLTA
GO:0044297	cell body	7.400981568907354e-7	7.400981568907354e-7	+1	MBP,SNCA,SLC1A2,MAPT,ATP1A2,GPM6A,MAP1B,MAP2,ATP1A3,TUBB,ACTC1,SNCB,SLC1A3,SNCG,ATP1B2,CADM2
GO:0044304	main axon	0.0000012498072054467543	0.0000012498072054467543	+1	MBP,NFASC,MAPT,MAP2,SPTBN1,CNTNAP1,NRCAM,EPB41L3
GO:0032153	cell division site	0.00033099744335314443	0.00033099744335314443	+1	SEPTIN3,SEPTIN11,SEPTIN8,RALA,RAB11A,SEPTIN5,SEPTIN7
GO:0030665	clathrin-coated vesicle membrane	0.0024344682266597474	0.0024344682266597474	+1	SYT1,RAB3A,AP2A1,HSPA8,AP2B1,CLTC,SH3GL2,CLTA
GO:0016234	inclusion body	0.022357844568977187	0.022357844568977187	+1	HSPA1B,SNCA,MAPT,SNCB,PRNP,HSPA1A
GO:0045177	apical part of cell	0.030120788656353183	0.030120788656353183	+1	ATP1B1,ATP6V1B2,ATP6V1E1,ATP1A1,SLC9A3R1,MSN,ATP1B2,CA2,AQP1,AHCYL1,SEPTIN7
GO:0031372	UBC13-MMS2 complex	0.03210301268811589	0.03210301268811589	+1	UBE2V2,UBE2N
GO:0044754	autolysosome	0.03595173870136154	0.03595173870136154	+1	FTH1,MAP1LC3A,FTL
