## Supplementary material for "Comparing alpha-synuclein-interactomes between multiple systems atrophy and Parkinson’s disease reveals unique and shared pathological features": MSA PSER129 DRIVER

GO.ID	Description	p.Val	FDR	Phenotype	Genes
GO:0031625	ubiquitin protein ligase binding	0.00003819356162364854	0.00003819356162364854	+1	HSPA1B,GPI,YWHAE,VCP,PRDX6,UBB,HSPA1A,HSPA8
GO:0055131	C3HC4-type RING finger domain binding	0.00007415627868627622	0.00007415627868627622	+1	HSPA1B,HSPA1A,HSPA8
GO:0140545	ATP-dependent protein disaggregase activity	0.00007415627868627622	0.00007415627868627622	+1	HSPA1B,HSPA1A,HSPA8
GO:0017111	ribonucleoside triphosphate phosphatase activity	0.0010314037229619925	0.0010314037229619925	+1	HSPA1B,GNAO1,ATP1A2,VCP,SEPTIN8,SEPTIN11,HSPA1A,HSPA8
GO:0051082	unfolded protein binding	0.001337465271688886	0.001337465271688886	+1	HSPA1B,CRYAB,HSPA1A,PPIA,HSPA8
GO:0004601	peroxidase activity	0.0014868655372630647	0.0014868655372630647	+1	PRDX1,PRDX6,GSTP1,PRDX2
GO:0036094	small molecule binding	0.003222789181561915	0.003222789181561915	+1	ATP1A1,HSPA1B,GPI,ATP1A2,ANXA6,GSTP1,NME2,QDPR,HSPA1A,PPIA,HSPA8
GO:0050839	cell adhesion molecule binding	0.006863257408112009	0.006863257408112009	+1	PRDX1,YWHAE,CNTN1,PRDX6,HSPA1A,PPIA,HSPA8,PKM
GO:0023026	MHC class II protein complex binding	0.008285713403158208	0.008285713403158208	+1	YWHAE,HSPA8,PKM
GO:0008198	ferrous iron binding	0.0093522704695025	0.0093522704695025	+1	SNCA,FTH1,FTL
GO:0051787	misfolded protein binding	0.011748190838184173	0.011748190838184173	+1	HSPA1B,HSPA1A,HSPA8
GO:0043168	anion binding	0.014722749967790006	0.014722749967790006	+1	ATP1A1,HSPA1B,ATP1A2,ANXA6,GSTP1,NME2,QDPR,HSPA1A,PPIA,HSPA8
GO:1901681	sulfur compound binding	0.020001197027195047	0.020001197027195047	+1	FTH1,FTL,ANXA6,GSTP1,PPIA
GO:0017076	purine nucleotide binding	0.0223256644402682	0.0223256644402682	+1	ATP1A1,HSPA1B,ATP1A2,ANXA6,NME2,QDPR,HSPA1A,HSPA8
GO:0031072	heat shock protein binding	0.023471640248309538	0.023471640248309538	+1	HSPA1B,SNCA,HSPA1A,HSPA8
GO:0031402	sodium ion binding	0.026714445211156464	0.026714445211156464	+1	ATP1A1,ATP1A2
GO:0005391	P-type sodium:potassium-exchanging transporter activity	0.026714445211156464	0.026714445211156464	+1	ATP1A1,ATP1A2
GO:1990239	steroid hormone binding	0.026714445211156464	0.026714445211156464	+1	ATP1A1,ATP1A2
GO:0044183	protein folding chaperone	0.037482622665636935	0.037482622665636935	+1	HSPA1B,HSPA1A,HSPA8
GO:0051087	protein-folding chaperone binding	0.039479009850032956	0.039479009850032956	+1	ATP1A1,SNCA,ATP1A2,HSPA8
GO:0019725	cellular homeostasis	0.00010484093509287032	0.00010484093509287032	+1	ATP1A1,PRDX1,YWHAE,SNCA,FTH1,ATP1A2,FTL,ANXA6,PRDX6,GSTP1,PRDX2
GO:0006090	pyruvate metabolic process	0.00011812801462167046	0.00011812801462167046	+1	GPI,LDHB,GAPDH,PGAM1,ALDOC,PKM
GO:0044281	small molecule metabolic process	0.00012206955539118154	0.00012206955539118154	+1	MDH1,HSPA1B,GPI,LDHB,GAPDH,SNCA,ATP1A2,VCP,GSTP1,PGAM1,NME2,QDPR,HSPA1A,ALDOC,HSPA8,PKM
GO:0006979	response to oxidative stress	0.0003423368461250784	0.0003423368461250784	+1	HSPA1B,PRDX1,SNCA,PRDX6,GSTP1,HSPA1A,PRDX2,PPIA
GO:0042026	protein refolding	0.0004550729680057937	0.0004550729680057937	+1	HSPA1B,CRYAB,HSPA1A,HSPA8
GO:0009408	response to heat	0.0008795693475476591	0.0008795693475476591	+1	HSPA1B,YWHAE,CRYAB,VCP,HSPA1A
GO:1901575	organic substance catabolic process	0.004684640225107111	0.004684640225107111	+1	HSPA1B,GPI,PRDX1,GAPDH,SNCA,VCP,PRDX6,PGAM1,UBB,QDPR,HSPA1A,PRDX2,ALDOC,HSPA8,PKM
GO:0031647	regulation of protein stability	0.006607376777513234	0.006607376777513234	+1	HSPA1B,GAPDH,SNCA,CRYAB,SEPTIN8,HSPA1A,HSPA8
GO:0012501	programmed cell death	0.010917256537867364	0.010917256537867364	+1	HSPA1B,GAPDH,SNCA,CRYAB,VCP,ANXA6,GSTP1,NME2,UBB,HSPA1A,PRDX2,PPIA,PKM
GO:0043254	regulation of protein-containing complex assembly	0.01664477742029435	0.01664477742029435	+1	HSPA1B,SNCA,CRYAB,VCP,SEPTIN8,HSPA1A,HSPA8
GO:0098869	cellular oxidant detoxification	0.019832926799040283	0.019832926799040283	+1	PRDX1,PRDX6,PRDX2
GO:0071383	cellular response to steroid hormone stimulus	0.0234665557785143	0.0234665557785143	+1	ATP1A1,HSPA1B,ATP1A2,HSPA1A,HSPA8
GO:1903416	response to glycoside	0.02495895320321168	0.02495895320321168	+1	ATP1A1,ATP1A2
GO:0006163	purine nucleotide metabolic process	0.03640977771433987	0.03640977771433987	+1	MDH1,HSPA1B,ATP1A2,VCP,PGAM1,HSPA1A,HSPA8
GO:0098771	inorganic ion homeostasis	0.04431294032189863	0.04431294032189863	+1	ATP1A1,YWHAE,SNCA,FTH1,ATP1A2,FTL,ANXA6
GO:0051085	chaperone cofactor-dependent protein refolding	0.044811068764505906	0.044811068764505906	+1	HSPA1B,HSPA1A,HSPA8
GO:0070434	positive regulation of nucleotide-binding oligomerization domain containing 2 signaling pathway	0.04984655508909766	0.04984655508909766	+1	HSPA1B,HSPA1A
GO:1903561	extracellular vesicle	5.90815487680475e-17	5.90815487680475e-17	+1	MDH1,ATP1A1,HSPA1B,GPI,PRDX1,LDHB,YWHAE,GAPDH,FTH1,CRYAB,ATP1A2,VCP,FTL,ANXA6,CNTN1,GDI2,PRDX6,GSTP1,PGAM1,PEBP1,NME2,UBB,QDPR,HSPA1A,PRDX2,PPIA,ALDOC,HSPA8,PKM
GO:0008043	intracellular ferritin complex	0.0010926076453884295	0.0010926076453884295	+1	FTH1,FTL
GO:0005925	focal adhesion	0.004581080343164856	0.004581080343164856	+1	HSPA1B,YWHAE,ANXA6,GDI2,HSPA1A,PPIA,HSPA8
GO:0030054	cell junction	0.03666148384532799	0.03666148384532799	+1	SV2A,HSPA1B,YWHAE,SNCA,ANXA6,GDI2,SEPTIN8,SYNGR3,HSPA1A,PPIA,HSPA8
GO:0098793	presynapse	0.0424134851396197	0.0424134851396197	+1	SV2A,SNCA,SEPTIN8,SYNGR3,HSPA8
GO:0005890	sodium:potassium-exchanging ATPase complex	0.04861824648973165	0.04861824648973165	+1	ATP1A1,ATP1A2
GO:0044754	autolysosome	0.04861824648973165	0.04861824648973165	+1	FTH1,FTL
