## Supplementary material for "Comparing alpha-synuclein-interactomes between multiple systems atrophy and Parkinson’s disease reveals unique and shared pathological features": MSA PSER129 All

GO.ID	Description	p.Val	FDR	Phenotype	Genes
GO:0031625	ubiquitin protein ligase binding	0.00003819356162364854	0.00003819356162364854	+1	HSPA1B,GPI,YWHAE,VCP,PRDX6,UBB,HSPA1A,HSPA8
GO:0044389	ubiquitin-like protein ligase binding	0.000061115498457318	0.000061115498457318	+1	HSPA1B,GPI,YWHAE,VCP,PRDX6,UBB,HSPA1A,HSPA8
GO:0055131	C3HC4-type RING finger domain binding	0.00007415627868627622	0.00007415627868627622	+1	HSPA1B,HSPA1A,HSPA8
GO:0140545	ATP-dependent protein disaggregase activity	0.00007415627868627622	0.00007415627868627622	+1	HSPA1B,HSPA1A,HSPA8
GO:0140776	protein-containing complex destabilizing activity	0.0008083264782674084	0.0008083264782674084	+1	HSPA1B,HSPA1A,HSPA8
GO:0017111	ribonucleoside triphosphate phosphatase activity	0.0010314037229619925	0.0010314037229619925	+1	HSPA1B,GNAO1,ATP1A2,VCP,SEPTIN8,SEPTIN11,HSPA1A,HSPA8
GO:0051082	unfolded protein binding	0.001337465271688886	0.001337465271688886	+1	HSPA1B,CRYAB,HSPA1A,PPIA,HSPA8
GO:0004601	peroxidase activity	0.0014868655372630647	0.0014868655372630647	+1	PRDX1,PRDX6,GSTP1,PRDX2
GO:0016684	oxidoreductase activity, acting on peroxide as acceptor	0.0018909095906120105	0.0018909095906120105	+1	PRDX1,PRDX6,GSTP1,PRDX2
GO:0016818	hydrolase activity, acting on acid anhydrides, in phosphorus-containing anhydrides	0.002616373723220049	0.002616373723220049	+1	HSPA1B,GNAO1,ATP1A2,VCP,SEPTIN8,SEPTIN11,HSPA1A,HSPA8
GO:0016817	hydrolase activity, acting on acid anhydrides	0.002616373723220049	0.002616373723220049	+1	HSPA1B,GNAO1,ATP1A2,VCP,SEPTIN8,SEPTIN11,HSPA1A,HSPA8
GO:0016462	pyrophosphatase activity	0.002616373723220049	0.002616373723220049	+1	HSPA1B,GNAO1,ATP1A2,VCP,SEPTIN8,SEPTIN11,HSPA1A,HSPA8
GO:0036094	small molecule binding	0.003222789181561915	0.003222789181561915	+1	ATP1A1,HSPA1B,GPI,ATP1A2,ANXA6,GSTP1,NME2,QDPR,HSPA1A,PPIA,HSPA8
GO:0016491	oxidoreductase activity	0.003716400431737353	0.003716400431737353	+1	MDH1,PRDX1,LDHB,GAPDH,SNCA,PRDX6,GSTP1,QDPR,PRDX2
GO:0016887	ATP hydrolysis activity	0.005705637090240188	0.005705637090240188	+1	HSPA1B,ATP1A2,VCP,HSPA1A,HSPA8
GO:0050839	cell adhesion molecule binding	0.006863257408112009	0.006863257408112009	+1	PRDX1,YWHAE,CNTN1,PRDX6,HSPA1A,PPIA,HSPA8,PKM
GO:0016209	antioxidant activity	0.007763633102975949	0.007763633102975949	+1	PRDX1,PRDX6,GSTP1,PRDX2
GO:0023026	MHC class II protein complex binding	0.008285713403158208	0.008285713403158208	+1	YWHAE,HSPA8,PKM
GO:0008198	ferrous iron binding	0.0093522704695025	0.0093522704695025	+1	SNCA,FTH1,FTL
GO:0051787	misfolded protein binding	0.011748190838184173	0.011748190838184173	+1	HSPA1B,HSPA1A,HSPA8
GO:0003824	catalytic activity	0.013916415056635167	0.013916415056635167	+1	MDH1,HSPA1B,GPI,PRDX1,GNAO1,LDHB,GAPDH,SNCA,ATP1A2,VCP,SEPTIN8,PRDX6,GSTP1,PGAM1,NME2,SEPTIN11,QDPR,HSPA1A,PRDX2,PPIA,ALDOC,HSPA8,PKM
GO:0043168	anion binding	0.014722749967790006	0.014722749967790006	+1	ATP1A1,HSPA1B,ATP1A2,ANXA6,GSTP1,NME2,QDPR,HSPA1A,PPIA,HSPA8
GO:0023023	MHC protein complex binding	0.017679745166037767	0.017679745166037767	+1	YWHAE,HSPA8,PKM
GO:0008379	thioredoxin peroxidase activity	0.017834348900333072	0.017834348900333072	+1	PRDX1,PRDX2
GO:0051920	peroxiredoxin activity	0.017834348900333072	0.017834348900333072	+1	PRDX1,PRDX2
GO:0140824	thioredoxin-dependent peroxiredoxin activity	0.017834348900333072	0.017834348900333072	+1	PRDX1,PRDX2
GO:1901681	sulfur compound binding	0.020001197027195047	0.020001197027195047	+1	FTH1,FTL,ANXA6,GSTP1,PPIA
GO:0017076	purine nucleotide binding	0.0223256644402682	0.0223256644402682	+1	ATP1A1,HSPA1B,ATP1A2,ANXA6,NME2,QDPR,HSPA1A,HSPA8
GO:0031072	heat shock protein binding	0.023471640248309538	0.023471640248309538	+1	HSPA1B,SNCA,HSPA1A,HSPA8
GO:0031402	sodium ion binding	0.026714445211156464	0.026714445211156464	+1	ATP1A1,ATP1A2
GO:0005391	P-type sodium:potassium-exchanging transporter activity	0.026714445211156464	0.026714445211156464	+1	ATP1A1,ATP1A2
GO:0008554	P-type sodium transporter activity	0.026714445211156464	0.026714445211156464	+1	ATP1A1,ATP1A2
GO:1990239	steroid hormone binding	0.026714445211156464	0.026714445211156464	+1	ATP1A1,ATP1A2
GO:0045296	cadherin binding	0.02888081509716205	0.02888081509716205	+1	PRDX1,YWHAE,PRDX6,HSPA1A,HSPA8,PKM
GO:0008199	ferric iron binding	0.03734839261537091	0.03734839261537091	+1	FTH1,FTL
GO:0008556	P-type potassium transmembrane transporter activity	0.03734839261537091	0.03734839261537091	+1	ATP1A1,ATP1A2
GO:0044183	protein folding chaperone	0.037482622665636935	0.037482622665636935	+1	HSPA1B,HSPA1A,HSPA8
GO:0043167	ion binding	0.03772198142746296	0.03772198142746296	+1	ATP1A1,HSPA1B,SNCA,FTH1,ATP1A2,FTL,ANXA6,GSTP1,NME2,QDPR,HSPA1A,PPIA,HSPA8
GO:0051087	protein-folding chaperone binding	0.039479009850032956	0.039479009850032956	+1	ATP1A1,SNCA,ATP1A2,HSPA8
GO:0019725	cellular homeostasis	0.00010484093509287032	0.00010484093509287032	+1	ATP1A1,PRDX1,YWHAE,SNCA,FTH1,ATP1A2,FTL,ANXA6,PRDX6,GSTP1,PRDX2
GO:0006090	pyruvate metabolic process	0.00011812801462167046	0.00011812801462167046	+1	GPI,LDHB,GAPDH,PGAM1,ALDOC,PKM
GO:0044281	small molecule metabolic process	0.00012206955539118154	0.00012206955539118154	+1	MDH1,HSPA1B,GPI,LDHB,GAPDH,SNCA,ATP1A2,VCP,GSTP1,PGAM1,NME2,QDPR,HSPA1A,ALDOC,HSPA8,PKM
GO:0019637	organophosphate metabolic process	0.0002726861937269371	0.0002726861937269371	+1	MDH1,HSPA1B,GPI,SNCA,ATP1A2,VCP,PRDX6,PGAM1,NME2,HSPA1A,ALDOC,HSPA8
GO:0006979	response to oxidative stress	0.0003423368461250784	0.0003423368461250784	+1	HSPA1B,PRDX1,SNCA,PRDX6,GSTP1,HSPA1A,PRDX2,PPIA
GO:0042026	protein refolding	0.0004550729680057937	0.0004550729680057937	+1	HSPA1B,CRYAB,HSPA1A,HSPA8
GO:0009408	response to heat	0.0008795693475476591	0.0008795693475476591	+1	HSPA1B,YWHAE,CRYAB,VCP,HSPA1A
GO:0006096	glycolytic process	0.000943663787663923	0.000943663787663923	+1	GPI,GAPDH,PGAM1,ALDOC,PKM
GO:0009141	nucleoside triphosphate metabolic process	0.001802491052543682	0.001802491052543682	+1	HSPA1B,ATP1A2,VCP,NME2,HSPA1A,HSPA8
GO:0042592	homeostatic process	0.0027573925568437217	0.0027573925568437217	+1	ATP1A1,HSPA1B,PRDX1,YWHAE,SNCA,FTH1,ATP1A2,FTL,ANXA6,PRDX6,GSTP1,HSPA1A,PRDX2
GO:1901575	organic substance catabolic process	0.004684640225107111	0.004684640225107111	+1	HSPA1B,GPI,PRDX1,GAPDH,SNCA,VCP,PRDX6,PGAM1,UBB,QDPR,HSPA1A,PRDX2,ALDOC,HSPA8,PKM
GO:0009266	response to temperature stimulus	0.004850424596805971	0.004850424596805971	+1	HSPA1B,YWHAE,CRYAB,VCP,HSPA1A
GO:0031647	regulation of protein stability	0.006607376777513234	0.006607376777513234	+1	HSPA1B,GAPDH,SNCA,CRYAB,SEPTIN8,HSPA1A,HSPA8
GO:0034605	cellular response to heat	0.007331741520337451	0.007331741520337451	+1	HSPA1B,YWHAE,VCP,HSPA1A
GO:0042221	response to chemical	0.007503352072350963	0.007503352072350963	+1	ATP1A1,HSPA1B,PRDX1,GNAO1,GAPDH,SNCA,ATP1A2,VCP,CNTN1,DPYSL5,PRDX6,GSTP1,NCAM1,HSPA1A,PRDX2,PPIA,HSPA8,PKM
GO:0006753	nucleoside phosphate metabolic process	0.008324331676150713	0.008324331676150713	+1	MDH1,HSPA1B,ATP1A2,VCP,PGAM1,NME2,HSPA1A,HSPA8
GO:0046034	ATP metabolic process	0.01049833627376578	0.01049833627376578	+1	HSPA1B,ATP1A2,VCP,HSPA1A,HSPA8
GO:0034599	cellular response to oxidative stress	0.010499063200803346	0.010499063200803346	+1	HSPA1B,PRDX1,SNCA,HSPA1A,PRDX2,PPIA
GO:0012501	programmed cell death	0.010917256537867364	0.010917256537867364	+1	HSPA1B,GAPDH,SNCA,CRYAB,VCP,ANXA6,GSTP1,NME2,UBB,HSPA1A,PRDX2,PPIA,PKM
GO:0016052	carbohydrate catabolic process	0.013406342663745546	0.013406342663745546	+1	GPI,GAPDH,PGAM1,ALDOC,PKM
GO:0043254	regulation of protein-containing complex assembly	0.01664477742029435	0.01664477742029435	+1	HSPA1B,SNCA,CRYAB,VCP,SEPTIN8,HSPA1A,HSPA8
GO:0009205	purine ribonucleoside triphosphate metabolic process	0.018224884955392116	0.018224884955392116	+1	HSPA1B,ATP1A2,VCP,HSPA1A,HSPA8
GO:0070887	cellular response to chemical stimulus	0.019212910198163406	0.019212910198163406	+1	ATP1A1,HSPA1B,PRDX1,GNAO1,GAPDH,SNCA,ATP1A2,VCP,PRDX6,GSTP1,HSPA1A,PRDX2,PPIA,HSPA8,PKM
GO:0098869	cellular oxidant detoxification	0.019832926799040283	0.019832926799040283	+1	PRDX1,PRDX6,PRDX2
GO:0009144	purine nucleoside triphosphate metabolic process	0.02034510044203288	0.02034510044203288	+1	HSPA1B,ATP1A2,VCP,HSPA1A,HSPA8
GO:0055086	nucleobase-containing small molecule metabolic process	0.021855221016674874	0.021855221016674874	+1	MDH1,HSPA1B,ATP1A2,VCP,PGAM1,NME2,HSPA1A,HSPA8
GO:0009199	ribonucleoside triphosphate metabolic process	0.02265335645404127	0.02265335645404127	+1	HSPA1B,ATP1A2,VCP,HSPA1A,HSPA8
GO:0071383	cellular response to steroid hormone stimulus	0.0234665557785143	0.0234665557785143	+1	ATP1A1,HSPA1B,ATP1A2,HSPA1A,HSPA8
GO:0071407	cellular response to organic cyclic compound	0.02494069707820965	0.02494069707820965	+1	ATP1A1,HSPA1B,GNAO1,SNCA,ATP1A2,HSPA1A,HSPA8
GO:1903416	response to glycoside	0.02495895320321168	0.02495895320321168	+1	ATP1A1,ATP1A2
GO:0055082	intracellular chemical homeostasis	0.028214437376397037	0.028214437376397037	+1	ATP1A1,YWHAE,SNCA,FTH1,ATP1A2,FTL,ANXA6,GSTP1
GO:0005975	carbohydrate metabolic process	0.0292023341762339	0.0292023341762339	+1	MDH1,GPI,GAPDH,SNCA,PGAM1,ALDOC,PKM
GO:0062197	cellular response to chemical stress	0.029534682846381877	0.029534682846381877	+1	HSPA1B,PRDX1,SNCA,HSPA1A,PRDX2,PPIA
GO:0042744	hydrogen peroxide catabolic process	0.030666579950613008	0.030666579950613008	+1	PRDX1,SNCA,PRDX2
GO:0008219	cell death	0.030992270835441635	0.030992270835441635	+1	HSPA1B,GAPDH,SNCA,CRYAB,VCP,ANXA6,GSTP1,NME2,UBB,HSPA1A,PRDX2,PPIA,PKM
GO:0006163	purine nucleotide metabolic process	0.03640977771433987	0.03640977771433987	+1	MDH1,HSPA1B,ATP1A2,VCP,PGAM1,HSPA1A,HSPA8
GO:0006915	apoptotic process	0.041132927939725894	0.041132927939725894	+1	HSPA1B,GAPDH,SNCA,CRYAB,VCP,ANXA6,GSTP1,NME2,UBB,HSPA1A,PRDX2,PPIA
GO:0098771	inorganic ion homeostasis	0.04431294032189863	0.04431294032189863	+1	ATP1A1,YWHAE,SNCA,FTH1,ATP1A2,FTL,ANXA6
GO:0051085	chaperone cofactor-dependent protein refolding	0.044811068764505906	0.044811068764505906	+1	HSPA1B,HSPA1A,HSPA8
GO:0048545	response to steroid hormone	0.04936583289035263	0.04936583289035263	+1	ATP1A1,HSPA1B,ATP1A2,HSPA1A,HSPA8
GO:0070434	positive regulation of nucleotide-binding oligomerization domain containing 2 signaling pathway	0.04984655508909766	0.04984655508909766	+1	HSPA1B,HSPA1A
GO:1903561	extracellular vesicle	5.90815487680475e-17	5.90815487680475e-17	+1	MDH1,ATP1A1,HSPA1B,GPI,PRDX1,LDHB,YWHAE,GAPDH,FTH1,CRYAB,ATP1A2,VCP,FTL,ANXA6,CNTN1,GDI2,PRDX6,GSTP1,PGAM1,PEBP1,NME2,UBB,QDPR,HSPA1A,PRDX2,PPIA,ALDOC,HSPA8,PKM
GO:0065010	extracellular membrane-bounded organelle	5.986167669020618e-17	5.986167669020618e-17	+1	MDH1,ATP1A1,HSPA1B,GPI,PRDX1,LDHB,YWHAE,GAPDH,FTH1,CRYAB,ATP1A2,VCP,FTL,ANXA6,CNTN1,GDI2,PRDX6,GSTP1,PGAM1,PEBP1,NME2,UBB,QDPR,HSPA1A,PRDX2,PPIA,ALDOC,HSPA8,PKM
GO:0043230	extracellular organelle	5.986167669020618e-17	5.986167669020618e-17	+1	MDH1,ATP1A1,HSPA1B,GPI,PRDX1,LDHB,YWHAE,GAPDH,FTH1,CRYAB,ATP1A2,VCP,FTL,ANXA6,CNTN1,GDI2,PRDX6,GSTP1,PGAM1,PEBP1,NME2,UBB,QDPR,HSPA1A,PRDX2,PPIA,ALDOC,HSPA8,PKM
GO:0070062	extracellular exosome	9.171455398869067e-16	9.171455398869067e-16	+1	MDH1,ATP1A1,HSPA1B,GPI,PRDX1,LDHB,YWHAE,GAPDH,FTH1,CRYAB,VCP,FTL,ANXA6,CNTN1,GDI2,PRDX6,GSTP1,PGAM1,PEBP1,NME2,UBB,QDPR,HSPA1A,PRDX2,PPIA,ALDOC,HSPA8,PKM
GO:1904813	ficolin-1-rich granule lumen	6.428384250955776e-15	6.428384250955776e-15	+1	HSPA1B,GPI,FTH1,VCP,GSTP1,PGAM1,NME2,HSPA1A,PPIA,ALDOC,HSPA8,PKM
GO:0031982	vesicle	2.0639175317200435e-14	2.0639175317200435e-14	+1	MDH1,ATP1A1,SV2A,HSPA1B,GPI,PRDX1,LDHB,YWHAE,GAPDH,SNCA,FTH1,CRYAB,ATP1A2,VCP,FTL,ANXA6,CNTN1,GDI2,PRDX6,GSTP1,PGAM1,PEBP1,NME2,SYNGR3,UBB,QDPR,HSPA1A,PRDX2,PPIA,ALDOC,HSPA8,PKM
GO:0101002	ficolin-1-rich granule	8.082022840346319e-13	8.082022840346319e-13	+1	HSPA1B,GPI,FTH1,VCP,GSTP1,PGAM1,NME2,HSPA1A,PPIA,ALDOC,HSPA8,PKM
GO:0005615	extracellular space	7.69173911663258e-12	7.69173911663258e-12	+1	MDH1,ATP1A1,HSPA1B,GPI,PRDX1,LDHB,YWHAE,GAPDH,SNCA,FTH1,CRYAB,VCP,FTL,ANXA6,CNTN1,GDI2,PRDX6,GSTP1,PGAM1,PEBP1,NME2,UBB,QDPR,HSPA1A,PRDX2,PPIA,ALDOC,HSPA8,PKM
GO:0005576	extracellular region	1.1707635162305291e-11	1.1707635162305291e-11	+1	MDH1,ATP1A1,HSPA1B,GPI,PRDX1,LDHB,YWHAE,GAPDH,SNCA,FTH1,CRYAB,ATP1A2,VCP,FTL,ANXA6,CNTN1,GDI2,PRDX6,GSTP1,PGAM1,PEBP1,NME2,UBB,QDPR,HSPA1A,PRDX2,PPIA,ALDOC,HSPA8,PKM
GO:0099503	secretory vesicle	1.885309771571177e-11	1.885309771571177e-11	+1	SV2A,HSPA1B,GPI,SNCA,FTH1,VCP,FTL,GDI2,PRDX6,GSTP1,PGAM1,NME2,SYNGR3,HSPA1A,PPIA,ALDOC,HSPA8,PKM
GO:0030141	secretory granule	4.98165916727997e-10	4.98165916727997e-10	+1	HSPA1B,GPI,SNCA,FTH1,VCP,FTL,GDI2,PRDX6,GSTP1,PGAM1,NME2,HSPA1A,PPIA,ALDOC,HSPA8,PKM
GO:0034774	secretory granule lumen	5.344993875607503e-10	5.344993875607503e-10	+1	GPI,VCP,FTL,GDI2,PRDX6,GSTP1,PGAM1,NME2,PPIA,ALDOC,HSPA8,PKM
GO:0060205	cytoplasmic vesicle lumen	5.755291356382595e-10	5.755291356382595e-10	+1	GPI,VCP,FTL,GDI2,PRDX6,GSTP1,PGAM1,NME2,PPIA,ALDOC,HSPA8,PKM
GO:0031983	vesicle lumen	5.971007052483963e-10	5.971007052483963e-10	+1	GPI,VCP,FTL,GDI2,PRDX6,GSTP1,PGAM1,NME2,PPIA,ALDOC,HSPA8,PKM
GO:0031410	cytoplasmic vesicle	1.5132868332117465e-7	1.5132868332117465e-7	+1	SV2A,HSPA1B,GPI,SNCA,FTH1,VCP,FTL,ANXA6,GDI2,PRDX6,GSTP1,PGAM1,NME2,SYNGR3,UBB,HSPA1A,PPIA,ALDOC,HSPA8,PKM
GO:0097708	intracellular vesicle	1.5409912555733117e-7	1.5409912555733117e-7	+1	SV2A,HSPA1B,GPI,SNCA,FTH1,VCP,FTL,ANXA6,GDI2,PRDX6,GSTP1,PGAM1,NME2,SYNGR3,UBB,HSPA1A,PPIA,ALDOC,HSPA8,PKM
GO:0005829	cytosol	0.00005482208794879525	0.00005482208794879525	+1	MDH1,HSPA1B,GPI,PRDX1,LDHB,YWHAE,GAPDH,SNCA,FTH1,VCP,FTL,GDI2,DPYSL5,PRDX6,GSTP1,PGAM1,NCAM1,PEBP1,NME2,UBB,QDPR,HSPA1A,PRDX2,PPIA,ALDOC,HSPA8,PKM
GO:0012505	endomembrane system	0.00025603978181290636	0.00025603978181290636	+1	ATP1A1,SV2A,HSPA1B,GPI,GAPDH,SNCA,FTH1,VCP,FTL,ANXA6,GDI2,PRDX6,GSTP1,PGAM1,NCAM1,NME2,SYNGR3,UBB,HSPA1A,PPIA,ALDOC,HSPA8,PKM
GO:0008043	intracellular ferritin complex	0.0010926076453884295	0.0010926076453884295	+1	FTH1,FTL
GO:0070288	ferritin complex	0.0010926076453884295	0.0010926076453884295	+1	FTH1,FTL
GO:0005925	focal adhesion	0.004581080343164856	0.004581080343164856	+1	HSPA1B,YWHAE,ANXA6,GDI2,HSPA1A,PPIA,HSPA8
GO:0030055	cell-substrate junction	0.005223024878710905	0.005223024878710905	+1	HSPA1B,YWHAE,ANXA6,GDI2,HSPA1A,PPIA,HSPA8
GO:0005775	vacuolar lumen	0.006737956472029873	0.006737956472029873	+1	VCP,FTL,GDI2,PRDX6,HSPA8
GO:0005737	cytoplasm	0.009624331865376569	0.009624331865376569	+1	MDH1,ATP1A1,SV2A,HSPA1B,GPI,PRDX1,LDHB,YWHAE,GAPDH,SNCA,FTH1,CRYAB,ATP1A2,VCP,FTL,ANXA6,GDI2,SEPTIN8,DPYSL5,PRDX6,GSTP1,PGAM1,NCAM1,PEBP1,NME2,SYNGR3,SEPTIN11,UBB,QDPR,HSPA1A,PRDX2,PPIA,ALDOC,HSPA8,PKM
GO:0035578	azurophil granule lumen	0.010957372730947658	0.010957372730947658	+1	VCP,FTL,GDI2,PRDX6
GO:0000323	lytic vacuole	0.01512703988317364	0.01512703988317364	+1	SNCA,FTH1,VCP,FTL,ANXA6,GDI2,PRDX6,HSPA8
GO:0005764	lysosome	0.01512703988317364	0.01512703988317364	+1	SNCA,FTH1,VCP,FTL,ANXA6,GDI2,PRDX6,HSPA8
GO:0005773	vacuole	0.029982324147918092	0.029982324147918092	+1	SNCA,FTH1,VCP,FTL,ANXA6,GDI2,PRDX6,HSPA8
GO:0030054	cell junction	0.03666148384532799	0.03666148384532799	+1	SV2A,HSPA1B,YWHAE,SNCA,ANXA6,GDI2,SEPTIN8,SYNGR3,HSPA1A,PPIA,HSPA8
GO:0098793	presynapse	0.0424134851396197	0.0424134851396197	+1	SV2A,SNCA,SEPTIN8,SYNGR3,HSPA8
GO:0005890	sodium:potassium-exchanging ATPase complex	0.04861824648973165	0.04861824648973165	+1	ATP1A1,ATP1A2
GO:0044754	autolysosome	0.04861824648973165	0.04861824648973165	+1	FTH1,FTL
REAC:R-HSA-6798695	Neutrophil degranulation	1.1165001291936798e-9	1.1165001291936798e-9	+1	HSPA1B,GPI,FTH1,VCP,FTL,GDI2,PRDX6,GSTP1,PGAM1,NME2,HSPA1A,PPIA,ALDOC,HSPA8,PKM
REAC:R-HSA-70263	Gluconeogenesis	0.00001503926550599563	0.00001503926550599563	+1	MDH1,GPI,GAPDH,PGAM1,ALDOC
REAC:R-HSA-168249	Innate Immune System	0.000015825895352250506	0.000015825895352250506	+1	HSPA1B,GPI,FTH1,VCP,FTL,GDI2,PRDX6,GSTP1,PGAM1,NME2,UBB,HSPA1A,PPIA,ALDOC,HSPA8,PKM
REAC:R-HSA-3371556	Cellular response to heat stress	0.00008992885188990486	0.00008992885188990486	+1	HSPA1B,YWHAE,CRYAB,VCP,HSPA1A,HSPA8
REAC:R-HSA-3371571	HSF1-dependent transactivation	0.00028992922749098	0.00028992922749098	+1	HSPA1B,CRYAB,HSPA1A,HSPA8
REAC:R-HSA-3299685	Detoxification of Reactive Oxygen Species	0.0015648406409412227	0.0015648406409412227	+1	PRDX1,PRDX6,GSTP1,PRDX2
REAC:R-HSA-70326	Glucose metabolism	0.0020515671569961065	0.0020515671569961065	+1	MDH1,GPI,GAPDH,PGAM1,ALDOC
REAC:R-HSA-3371568	Attenuation phase	0.0035286122464308527	0.0035286122464308527	+1	HSPA1B,HSPA1A,HSPA8
REAC:R-HSA-2262752	Cellular responses to stress	0.005440334045283308	0.005440334045283308	+1	HSPA1B,PRDX1,YWHAE,CRYAB,VCP,PRDX6,GSTP1,UBB,HSPA1A,PRDX2,HSPA8
REAC:R-HSA-8953897	Cellular responses to stimuli	0.006438650393260579	0.006438650393260579	+1	HSPA1B,PRDX1,YWHAE,CRYAB,VCP,PRDX6,GSTP1,UBB,HSPA1A,PRDX2,HSPA8
REAC:R-HSA-9711123	Cellular response to chemical stress	0.008789898826885755	0.008789898826885755	+1	PRDX1,VCP,PRDX6,GSTP1,UBB,PRDX2
REAC:R-HSA-8862803	Deregulated CDK5 triggers multiple neurodegenerative pathways in Alzheimer's disease models	0.012699924865105953	0.012699924865105953	+1	PRDX1,YWHAE,PRDX2
REAC:R-HSA-8863678	Neurodegenerative Diseases	0.012699924865105953	0.012699924865105953	+1	PRDX1,YWHAE,PRDX2
REAC:R-HSA-168256	Immune System	0.015137777021042673	0.015137777021042673	+1	HSPA1B,GPI,FTH1,VCP,FTL,GDI2,PRDX6,GSTP1,PGAM1,NCAM1,NME2,UBB,HSPA1A,PPIA,ALDOC,HSPA8,PKM
REAC:R-HSA-70171	Glycolysis	0.017909568144681545	0.017909568144681545	+1	GPI,GAPDH,PGAM1,ALDOC
REAC:R-HSA-3371453	Regulation of HSF1-mediated heat shock response	0.019004349544277092	0.019004349544277092	+1	HSPA1B,YWHAE,HSPA1A,HSPA8
REAC:R-HSA-9734009	Defective Intrinsic Pathway for Apoptosis	0.01920227035003682	0.01920227035003682	+1	PRDX1,YWHAE,PRDX2
REAC:R-HSA-5628897	TP53 Regulates Metabolic Genes	0.04606511393383518	0.04606511393383518	+1	GPI,PRDX1,YWHAE,PRDX2
