## Supplementary material for "Comparing alpha-synuclein-interactomes between multiple systems atrophy and Parkinson’s disease reveals unique and shared pathological features": PDDLB MJFR1 DRIVER

GO.ID	Description	p.Val	FDR	Phenotype	Genes
GO:0017111	ribonucleoside triphosphate phosphatase activity	4.366603158714992e-17	4.366603158714992e-17	+1	HSP90AB1,TPPP,PFN2,RAB3A,RAC1,ATP2B1,ATP1A2,VCP,SEPTIN11,DNM1,SEPTIN3,SEPTIN7,GNB1,HSPA8,GNAO1,GNAI1,RAN,GNAS,RAB2A,HSPA2,RAB6B,RALA,RAP1A,RAB7A,GNG3,RAB10,SEPTIN5,RAB5C,RAB11A,ATP6V1H,RHOA,NSF,SEPTIN9,ARF3,RAB1A,HSPA1A,TUBA1B
GO:0008092	cytoskeletal protein binding	2.048877077427549e-16	2.048877077427549e-16	+1	CALM2,HSP90AB1,TMSB4X,SNCA,TPPP,MAP1B,PFN2,CFL1,RAB3A,ADD1,MAP6,SPTAN1,SPTBN1,ANXA6,MAPT,MAPRE3,ALDOC,DNM1,MARCKS,ALDOA,CRMP1,ANK2,RAB6B,PRNP,ACTC1,TPM4,RALA,NRCAM,CALM1,STMN1,FSCN1,FABP3,ACTN1,SPTBN2,MAP1A,ATCAY,RAB10,CCT5,DCTN2,RAB11A,MSN,RHOA,MAP2,EZR,HPCA,MAP1LC3A,TPPP3,DPYSL3,TPM2,GAPDH
GO:0050839	cell adhesion molecule binding	2.2139322656949526e-13	2.2139322656949526e-13	+1	HSP90AB1,A0A804F6T5,SIRPA,CNTN1,ADD1,NFASC,PTPRZ1,SPTAN1,YWHAB,SPTBN1,LDHA,YWHAE,PARK7,YWHAZ,SEPTIN7,ALDOA,HSPA8,RAN,CCT8,NRCAM,FSCN1,ACTN1,SPTBN2,NPTN,PTPN11,RAB10,VTN,MSN,EFHD2,EZR,PCMT1,SEPTIN9,PRDX6,RAB1A,HSPA1A,PPIA,ENO1
GO:0043167	ion binding	6.362189451516925e-13	6.362189451516925e-13	+1	CALM2,HSP90AB1,PFKM,SNCA,TPPP,PFN2,RAC1,SYN2,PPP3CA,GAP43,SYN1,SNAP91,ANXA6,TUBB3,ATP1A2,TKT,ATP1A1,SYT1,ATP1A3,PARK7,DDAH1,SEPTIN7,PGK1,HSPA8,ATP2B2,TUBB,SNCB,GNAI1,GDA,RAN,SNCG,HPRT1,RAB2A,HSPA2,PRNP,ACTC1,TPM4,NME2,RALA,CALM1,NPEPPS,ACLY,FABP3,RAP1A,RAB7A,TF,RAB10,RAB5C,LANCL1,KPNB1,RAB11A,EFHD2,RHOA,PMP2,GRHPR,HPCA,FTL,PLCB1,CA2,PYGB,SIRT2,ARF3,TUBB2A,QDPR,TUBB4B,FTH1,HSPA1A,TUBB4A,PPIA,TUBA1B
GO:0044183	protein folding chaperone	2.2425536566791896e-9	2.2425536566791896e-9	+1	HSPA8,HSPA2,CCT7,CCT8,CCT3,CCT5,CCT2,TCP1,CCT4,CCT6A,HSPA1A
GO:0051082	unfolded protein binding	7.359780815709218e-9	7.359780815709218e-9	+1	HSP90AB1,CRYAB,HSPA8,HSPA2,CCT7,CCT8,CCT3,CCT5,CCT2,TCP1,CCT4,CCT6A,TUBB4B,HSPA1A,PPIA
GO:0060090	molecular adaptor activity	1.8716986890555634e-8	1.8716986890555634e-8	+1	SNCA,STX1A,AP2A1,STX1B,RAC1,SYN1,SNAP25,MAPT,EPB41L3,SEPTIN11,NAPB,SEPTIN3,SEPTIN7,ATP1B1,GNB1,HSPA8,ANK2,VAMP2,ATP1B2,PRNP,AP2B1,AP2M1,MAP1A,PTPN11,SEPTIN5,SLC9A3R1,NAPA,SEPTIN9
GO:0000149	SNARE binding	3.3669099597373197e-7	3.3669099597373197e-7	+1	SNCA,STX1A,STX1B,SNAP25,SNAP91,NAPB,STXBP1,SYT1,VAMP2,NAPA,RAB11A,NSF,PRRT2
GO:0019829	ATPase-coupled monoatomic cation transmembrane transporter activity	0.0000013849285812982736	0.0000013849285812982736	+1	ATP6V1E1,ATP6V1B2,ATP2B1,ATP1A2,ATP1A1,ATP6V1A,ATP1A3,ATP2B2,ATP2B4
GO:1903136	cuprous ion binding	0.00000964734101564112	0.00000964734101564112	+1	SNCA,PARK7,SNCB,SNCG,PRNP
GO:0005200	structural constituent of cytoskeleton	0.0000442778047520111	0.0000442778047520111	+1	SPTAN1,SPTBN1,TUBB3,EPB41L3,TUBB,SPTBN2,MSN,TUBB2A,TUBB4B,TUBB4A,TUBA1B
GO:0051117	ATPase binding	0.00330763160527102	0.00330763160527102	+1	ATP6V1E1,PPP3CA,ATP6V0A1,ATP1B1,ANK2,ATP1B2,RALA,EZR
GO:0010856	adenylate cyclase activator activity	0.0038112203398396657	0.0038112203398396657	+1	CALM2,GNAS,CALM1
GO:0050750	low-density lipoprotein particle receptor binding	0.004893059691378988	0.004893059691378988	+1	AP2A1,CLTC,SYT1,AP2M1,LANCL1
GO:0030276	clathrin binding	0.007503388208823359	0.007503388208823359	+1	AP2A1,CLTC,SNAP91,SYT1,CLTA,AP2B1,AP2M1
GO:1990239	steroid hormone binding	0.018668712994583093	0.018668712994583093	+1	ATP1A2,ATP1A1,ATP1A3
GO:0098632	cell-cell adhesion mediator activity	0.03214319703340676	0.03214319703340676	+1	SIRPA,CNTN1,NFASC,NRCAM,NPTN,RAB10
GO:0046982	protein heterodimerization activity	0.04791999630702059	0.04791999630702059	+1	ADD1,ATP1A2,YWHAE,ATP1A1,ATP1B1,RAN,ATP1B2,TPM4,YWHAH,PPP2R1A,TPM2
GO:0032879	regulation of localization	2.560459829757633e-19	2.560459829757633e-19	+1	CALM2,GLUL,HSP90AB1,TMSB4X,CRYAB,SNCA,SIRPA,SYNGR3,STX1A,PACSIN1,RAB3A,STX1B,RAC1,PPP3CA,CLTC,SYN1,SNAP25,ATP2B1,SPTBN1,SNAP91,ANXA6,ATP1A2,MAPT,VCP,MAPK1,STXBP1,YWHAE,ATP1A1,SYT1,PARK7,ATP1B1,GDI1,HSPA8,ANK2,ATP2B4,GDI2,GNAI1,VAMP2,RAN,ATP1B2,PRNP,CCT7,CCT8,RALA,CALM1,NPEPPS,FABP3,RAP1A,RAB7A,AP2M1,YWHAH,MAP1A,ATCAY,TF,DYNC1H1,PTPN11,RAB10,CCT3,CCT5,SEPTIN5,RAB5C,SLC9A3R1,CCT2,TCP1,VTN,CCT4,RAB1…
GO:0099003	vesicle-mediated transport in synapse	7.720417207104767e-19	7.720417207104767e-19	+1	SNCA,STX1A,AP2A1,PACSIN1,RAB3A,STX1B,SYN1,SNAP25,SNAP91,SH3GL2,DNM1,NAPB,STXBP1,SYT1,SNCB,VAMP2,SNCG,SYNJ1,AMPH,AP2B1,RAP1A,AP2M1,SEPTIN5,NAPA,PRRT2
GO:0007399	nervous system development	4.201391646840163e-16	4.201391646840163e-16	+1	MBP,NCAM1,CALM2,PLP1,HSP90AB1,A0A1C7CYX9,SNCA,TPPP,SYNGR3,MAP1B,CFL1,PACSIN1,RAB3A,GPM6A,TNR,STX1B,HAPLN2,CNTN1,RAC1,VCAN,NFASC,IGSF8,MAP6,PTPRZ1,GAP43,BASP1,SPTBN1,DPYSL5,TUBB3,ATP1A2,MAPT,SH3GL2,EPB41L3,STXBP1,MARCKS,YWHAE,SYT1,YWHAZ,YWHAG,TAGLN3,CRMP1,GDI1,ATP2B2,CADM2,BCAN,GDA,RAB6B,SYNJ1,ATP1B2,L1CAM,CNTNAP1,NRCAM,CALM1,STMN1,RAP1A,YWHAH,MAP1A,ATCAY,NPTN,RTN1,NDRG2,PTPN11,RAB10,RAB11A,RHOA,M…
GO:0048499	synaptic vesicle membrane organization	1.9947904745862845e-7	1.9947904745862845e-7	+1	STX1A,SYP,RAB3A,STX1B,SNAP25,STXBP1,SYNGR1,PRRT2
GO:1902600	proton transmembrane transport	4.794514294473845e-7	4.794514294473845e-7	+1	TMSB4X,ATP6V1E1,ATP6V1B2,ATP1A2,ATP6V0A1,ATP1A1,ATP6V1A,ATP1A3,ATP1B1,SLC9A3R1,NDUFS7,ATP6V1H
GO:0006096	glycolytic process	8.042747119445915e-7	8.042747119445915e-7	+1	PFKM,A0A804F6T5,LDHA,ALDOC,PGAM1,PGK1,TPI1,GPI,ALDOA,ENO2,ENO1,GAPDH
GO:0032212	positive regulation of telomere maintenance via telomerase	0.0000012063312438034964	0.0000012063312438034964	+1	MAPK1,CCT7,CCT8,CCT3,CCT5,CCT2,TCP1,CCT4,CCT6A
GO:0030003	intracellular monoatomic cation homeostasis	0.000011766229151831008	0.000011766229151831008	+1	CALM2,SNCA,ATP6V1B2,ATP2B1,ANXA6,ATP1A2,ATP6V0A1,YWHAE,ATP1A1,ATP6V1A,ATP1A3,ATP1B1,ANK2,ATP2B2,ATP2B4,ATP1B2,PRNP,CALM1,RAB7A,NPTN,ATP6V1H,FTL,CA2,FTH1
GO:0061337	cardiac conduction	0.00001296692867450644	0.00001296692867450644	+1	CALM2,ATP2B1,ATP1A2,YWHAE,ATP1A1,ATP1A3,ATP1B1,ANK2,ATP2B2,ATP2B4,ATP1B2,CALM1
GO:0032271	regulation of protein polymerization	0.00010935439110608831	0.00010935439110608831	+1	TMSB4X,SNCA,TPPP,PFN2,RAC1,ADD1,MAPT,MAPRE3,STMN1,CYRIB,MAP2,TPPP3,HSPA1A,TUBB4A
GO:0042221	response to chemical	0.00012133600243013333	0.00012133600243013333	+1	NCAM1,CALM2,HSP90AB1,TMSB4X,A0A804F6T5,SNCA,SIRPA,TNR,CNTN1,RAC1,ADD1,NFASC,PPP3CA,GAP43,ATP2B1,DPYSL5,TUBB3,ATP1A2,MAPT,VCP,MAPK1,AQP4,ATP1A1,ATP6V1A,SYT1,ATP1A3,GOT1,PARK7,DDAH1,PGK1,GNB1,HSPA8,GNAO1,ATP2B4,GNAI1,VAMP2,GNAS,HSPA2,PRNP,L1CAM,RALA,NRCAM,CALM1,GNG2,NPEPPS,RAP1A,YWHAH,PPP2R1A,CYRIB,NPTN,TF,AKR1B1,PTPN11,RAB10,PALM,WBP2,LANCL1,MSN,RHOA,EZR,HPCA,DPYSL3,AHCYL1,PLCB1,CA2,SIRT2,PRDX6,HS…
GO:0031400	negative regulation of protein modification process	0.009205576544659895	0.009205576544659895	+1	CALM2,SNCA,TPPP,SIRPA,YWHAB,MAPT,SH3GL2,YWHAE,PARK7,YWHAG,ATP2B4,PRNP,CALM1,PPP2R1A,OTUB1,SIRT2,HSPA1A,UCHL1,PPIA
GO:0006936	muscle contraction	0.010169274274576257	0.010169274274576257	+1	CALM2,CRYAB,ATP2B1,ANXA6,ATP1A2,ATP1A1,ATP1B1,ALDOA,ANK2,GNAO1,ATP2B4,TPM4,CALM1,TPM2,ENO1
GO:0010882	regulation of cardiac muscle contraction by calcium ion signaling	0.023286279957527058	0.023286279957527058	+1	CALM2,ATP1A2,ATP1B1,ANK2,CALM1
GO:0009141	nucleoside triphosphate metabolic process	0.023595331195312402	0.023595331195312402	+1	TMSB4X,ATP1A2,VCP,ATP1B1,ALDOA,HSPA8,RAN,NME2,NDUFS7,HSPA1A,ENO1
GO:0072583	clathrin-dependent endocytosis	0.04504719309365815	0.04504719309365815	+1	AP2A1,CLTC,SNAP91,CLTA,AP2B1,AP2M1
GO:0035089	establishment of apical/basal cell polarity	0.04907886735439992	0.04907886735439992	+1	FSCN1,SLC9A3R1,MSN,RHOA
GO:0031982	vesicle	6.380973384105391e-65	6.380973384105391e-65	+1	CALM2,UBA1,GLUL,HSP90AB1,TMSB4X,CRYAB,A0A804F6T5,A0A1C7CYX9,SNCA,SIRPA,SYNGR3,PEBP1,ATP6V1E1,STX1A,SYP,PFN2,AP2A1,CFL1,PACSIN1,RAB3A,GPM6A,STX1B,CNTN1,RAC1,SYN2,NFASC,ATP6V1B2,IGSF8,MAP6,SPTAN1,CLTC,SYN1,SNAP25,YWHAB,BASP1,ATP2B1,SPTBN1,SV2A,SNAP91,ANXA6,MDH1,TUBB3,ATP1A2,ATP6V0A1,SH3GL2,LDHA,VCP,MAPK1,ALDOC,TKT,DNM1,NAPB,STXBP1,MARCKS,PGAM1,YWHAE,ATP1A1,ATP6V1A,SYT1,ATP1A3,GOT1,PARK7,DDAH1,YWHAZ…
GO:0043005	neuron projection	5.448719660146024e-18	5.448719660146024e-18	+1	MBP,NCAM1,HSP90AB1,SNCA,MAP1B,STX1A,SYP,PACSIN1,RAB3A,GPM6A,CNTN1,RAC1,NFASC,MAP6,PPP3CA,SNAP25,SPTBN1,SV2A,TUBB3,MAPT,EPB41L3,SEPTIN3,SYT1,ATP1A3,PARK7,GNB1,HSPA8,ANK2,ATP2B2,SNCB,VAMP2,SNCG,SYNJ1,PRNP,L1CAM,CNTNAP1,SV2B,NRCAM,STMN1,FSCN1,SLC1A3,MAP1A,PPP2R1A,ATCAY,NPTN,RHOA,MAP2,NSF,DPYSL3,PRRT2,CLDN11,SIRT2,UBB
GO:0032153	cell division site	0.00020260753028845697	0.00020260753028845697	+1	SEPTIN11,SEPTIN3,SEPTIN7,RALA,SEPTIN5,RAB11A,RHOA,SEPTIN9
GO:0005940	septin ring	0.00023925222259372125	0.00023925222259372125	+1	SEPTIN11,SEPTIN3,SEPTIN7,SEPTIN5,SEPTIN9
GO:0097386	glial cell projection	0.0007144560861800493	0.0007144560861800493	+1	SLC1A2,MAPT,AQP4,ATP1B2,SIRT2
GO:0031252	cell leading edge	0.000904506904044214	0.000904506904044214	+1	CFL1,PACSIN1,RAC1,SPTBN1,TUBB3,MAPT,EPB41L3,ATP2B2,ACTC1,AMPH,NME2,FSCN1,ACTN1,RHOA,EZR,DPYSL3
GO:0030315	T-tubule	0.04002885797044042	0.04002885797044042	+1	ATP1A2,ATP1A1,ATP1B1,ANK2,ATP2B4
GO:0072686	mitotic spindle	0.047216619661357186	0.047216619661357186	+1	TPPP,CLTC,TUBB3,MAPRE3,MAPK1,TUBB,SIRT2,TUBB2A,TUBB4B,TUBB4A
