## Supplementary material for "Comparing alpha-synuclein-interactomes between multiple systems atrophy and Parkinson’s disease reveals unique and shared pathological features": PDDLB PSER129 DRIVER

GO.ID	Description	p.Val	FDR	Phenotype	Genes
GO:0017111	ribonucleoside triphosphate phosphatase activity	7.936219913973844e-15	7.936219913973844e-15	+1	SEPTIN11,TPPP,HSP90AB1,ATP1A2,RAB3A,RAC1,ATP2B1,DNM1,GNB1,GNAO1,HSPA8,RHOA,GNAI1,RAN,VCP,GNAS,RAB2A,RAP1A,SEPTIN3,RAB10,RAB6B,SEPTIN5,SEPTIN9,RALA,RAB11A,RAB7A,PFN2,GNG3,ARF3,SEPTIN7,HSPA1A
GO:0008092	cytoskeletal protein binding	1.3471259460473483e-11	1.3471259460473483e-11	+1	CFL1,CALM2,ALDOA,SNCA,TPPP,MAP1B,MAP6,ADD1,SPTAN1,HSP90AB1,SPTBN1,RAB3A,DNM1,ALDOC,ANK2,RHOA,MAP1A,MAPRE3,FSCN1,ACTN1,MSN,RAB10,RAB6B,MARCKS,CALM1,PRNP,ATCAY,STMN1,ANXA6,MAPT,MAP2,RALA,RAB11A,PFN2,NRCAM,DPYSL3,HPCA,GSN
GO:0017076	purine nucleotide binding	1.5016412239963635e-10	1.5016412239963635e-10	+1	CRYM,HSP90AB1,ATP1A2,SYN2,SYN1,RAC1,TUBB3,ATP1A1,PGK1,ATP1A3,HSPA8,TUBB,ATP2B2,RHOA,GNAI1,RAN,NME2,RAB2A,RAP1A,ACLY,RAB10,ANXA6,RALA,SIRT2,RAB11A,RAB7A,ARF3,SEPTIN7,QDPR,HSPA1A,TUBB2A,TUBB4B
GO:0050839	cell adhesion molecule binding	1.4168529864961569e-8	1.4168529864961569e-8	+1	YWHAB,A0A804F6T5,YWHAZ,ALDOA,SIRPA,ADD1,SPTAN1,HSP90AB1,SPTBN1,LDHA,CNTN1,PARK7,CCT8,NFASC,HSPA8,YWHAE,RAN,NPTN,FSCN1,ACTN1,MSN,RAB10,SEPTIN9,NRCAM,SEPTIN7,ENO1,HSPA1A
GO:0060090	molecular adaptor activity	1.5110052440308228e-8	1.5110052440308228e-8	+1	SEPTIN11,SNCA,STX1A,AP2A1,STX1B,SYN1,RAC1,SNAP25,GNB1,NAPB,HSPA8,ANK2,ATP1B2,MAP1A,EPB41L3,SEPTIN3,AP2M1,ATP1B1,VAMP2,PRNP,SEPTIN5,SEPTIN9,MAPT,SLC9A3R1,SEPTIN7
GO:1903136	cuprous ion binding	0.0000033104619993716474	0.0000033104619993716474	+1	SNCA,PARK7,SNCB,SNCG,PRNP
GO:0019829	ATPase-coupled monoatomic cation transmembrane transporter activity	0.000004967533346796997	0.000004967533346796997	+1	ATP6V1E1,ATP1A2,ATP6V1B2,ATP2B1,ATP1A1,ATP1A3,ATP2B2,ATP2B4
GO:0000149	SNARE binding	0.00004660667227546998	0.00004660667227546998	+1	SNCA,STX1A,STX1B,SNAP91,SNAP25,STXBP1,NAPB,SYT1,VAMP2,RAB11A
GO:0051082	unfolded protein binding	0.00010747123175917145	0.00010747123175917145	+1	CRYAB,HSP90AB1,CCT8,HSPA8,CCT3,CCT2,CCT7,CCT4,HSPA1A,TUBB4B
GO:0044183	protein folding chaperone	0.00011108891781977685	0.00011108891781977685	+1	CCT8,HSPA8,CCT3,CCT2,CCT7,CCT4,HSPA1A
GO:0023023	MHC protein complex binding	0.00045986894789295564	0.00045986894789295564	+1	A0A804F6T5,HSP90AB1,HSPA8,YWHAE,ATP1B1,CYRIB
GO:0019904	protein domain specific binding	0.000499895647575665	0.000499895647575665	+1	CALM2,YWHAB,CLTC,HSP90AB1,ATP2B1,BASP1,HSPA8,ATP2B2,ATP2B4,VCP,CNTNAP1,KPNB1,CALM1,SYNJ1,MAPT,L1CAM,SLC9A3R1,DPYSL3,HSPA1A
GO:0010856	adenylate cyclase activator activity	0.0021196962137708325	0.0021196962137708325	+1	CALM2,GNAS,CALM1
GO:0005200	structural constituent of cytoskeleton	0.005205380589645721	0.005205380589645721	+1	SPTAN1,SPTBN1,TUBB3,TUBB,EPB41L3,MSN,TUBB2A,TUBB4B
GO:0005516	calmodulin binding	0.006967265290869605	0.006967265290869605	+1	MBP,PPP3CA,ATP2B2,ATP2B4,GAP43,NRGN,VAMP2,MARCKS
GO:1990239	steroid hormone binding	0.010429360874859439	0.010429360874859439	+1	ATP1A2,ATP1A1,ATP1A3
GO:0030276	clathrin binding	0.02170331670298218	0.02170331670298218	+1	CLTC,AP2A1,SNAP91,SYT1,AP2M1,CLTA
GO:0050750	low-density lipoprotein particle receptor binding	0.043007134170506785	0.043007134170506785	+1	CLTC,AP2A1,SYT1,AP2M1
GO:0005093	Rab GDP-dissociation inhibitor activity	0.049712800429975196	0.049712800429975196	+1	GDI1,GDI2
GO:0031852	mu-type opioid receptor binding	0.049712800429975196	0.049712800429975196	+1	GNAO1,GNAS
GO:0031821	G protein-coupled serotonin receptor binding	0.049712800429975196	0.049712800429975196	+1	GNAO1,GNAI1
GO:0051430	corticotropin-releasing hormone receptor 1 binding	0.049712800429975196	0.049712800429975196	+1	GNAO1,GNAS
GO:0007399	nervous system development	8.457900845844829e-19	8.457900845844829e-19	+1	MBP,PLP1,NCAM1,CFL1,CALM2,A0A1C7CYX9,YWHAZ,SNCA,TPPP,MAP1B,SYNGR3,HAPLN2,MAP6,GPM6A,HSP90AB1,PACSIN1,ATP1A2,STX1B,SPTBN1,RAB3A,RAC1,CNP,TUBB3,CNTN1,IGSF8,DPYSL5,NFASC,STXBP1,BASP1,GDI1,YWHAE,ATP2B2,TNR,ATP1B2,RHOA,VCAN,MAP1A,CADM2,NPTN,BCAN,EPB41L3,NCKAP1,RAP1A,SYT1,CNTNAP1,GAP43,NRGN,GDA,RAB10,TAGLN3,NDRG2,RAB6B,MARCKS,CALM1,ATCAY,STMN1,SYNJ1,MAPT,MAP2,SIRT2,RAB11A,L1CAM,SH3GL2,NRCAM,UBB,DPYSL3,…
GO:0065008	regulation of biological quality	1.1206305711174653e-17	1.1206305711174653e-17	+1	CFL1,CRYM,CALM2,YWHAZ,ALDOA,SNCA,CRYAB,STX1A,AP2A1,ADD1,HSP90AB1,ATP1A2,SYN2,STX1B,SYP,ATP6V1B2,SYN1,RAB3A,RAC1,ATP2B1,PARK7,CCT8,DDAH1,PPP3CA,SNAP25,STXBP1,ATP1A1,NAPB,ATP6V0A1,ATP1A3,HSPA8,YWHAE,ANK2,ATP2B4,ATP1B2,RHOA,SYNGR1,MAP1A,NPTN,VCP,GNAS,EPB41L3,NCKAP1,MSN,RAP1A,SYT1,CNTNAP1,AKR1B1,AP2M1,ATP1B1,CCT3,VAMP2,CCT2,CCT7,AQP4,CALM1,PRNP,SEPTIN5,CYRIB,SYNJ1,MAPT,CCT4,MAP2,CA2,RAB11A,MAPK1,RAB7…
GO:0099003	vesicle-mediated transport in synapse	2.5074938742708372e-17	2.5074938742708372e-17	+1	SNCA,STX1A,AP2A1,PACSIN1,STX1B,SYN1,RAB3A,SNAP91,DNM1,SNAP25,STXBP1,NAPB,AMPH,SNCB,SNCG,RAP1A,SYT1,AP2M1,VAMP2,SEPTIN5,SYNJ1,SH3GL2
GO:0030003	intracellular monoatomic cation homeostasis	0.0000029395906309130006	0.0000029395906309130006	+1	CALM2,SNCA,ATP1A2,ATP6V1B2,ATP2B1,ATP1A1,ATP6V0A1,FTH1,ATP1A3,YWHAE,ANK2,ATP2B2,ATP2B4,ATP1B2,NPTN,ATP1B1,CALM1,PRNP,ANXA6,CA2,RAB7A,FTL
GO:0071869	response to catecholamine	0.00004787529378402402	0.00004787529378402402	+1	SNCA,GNB1,GNAO1,ATP2B4,GNAS,GNG2,PALM,SIRT2,MAPK1
GO:0051301	cell division	0.00012819927499286933	0.00012819927499286933	+1	CFL1,CALM2,SEPTIN11,SPTBN1,TUBB,RHOA,GNAI1,SEPTIN3,RAB10,CALM1,SEPTIN5,SEPTIN9,STMN1,SIRT2,RAB11A,SEPTIN7
GO:0006096	glycolytic process	0.00021099447716716499	0.00021099447716716499	+1	A0A804F6T5,ALDOA,LDHA,PGAM1,ALDOC,PGK1,TPI1,GPI,ENO1
GO:0071407	cellular response to organic cyclic compound	0.0003304129101653559	0.0003304129101653559	+1	SNCA,ATP1A2,PARK7,ATP1A1,GNB1,GNAO1,ATP1A3,HSPA8,ATP2B4,GNAI1,GNAS,GNG2,MSN,RAP1A,PALM,SIRT2,MAPK1,HSPA1A
GO:0120032	regulation of plasma membrane bounded cell projection assembly	0.0007171124169623147	0.0007171124169623147	+1	GPM6A,RAC1,GDI2,FSCN1,NCKAP1,GAP43,PALM,SEPTIN9,RALA,PFN2,DPYSL3,SEPTIN7
GO:0007051	spindle organization	0.0012681371442371694	0.0012681371442371694	+1	TPPP,CLTC,RHOA,GNAI1,RAN,MAPRE3,VCP,DYNC1H1,KPNB1,STMN1,RAB11A,HSPA1A
GO:0032212	positive regulation of telomere maintenance via telomerase	0.0029847386509991728	0.0029847386509991728	+1	CCT8,CCT3,CCT2,CCT7,CCT4,MAPK1
GO:0010882	regulation of cardiac muscle contraction by calcium ion signaling	0.007060077823758039	0.007060077823758039	+1	CALM2,ATP1A2,ANK2,ATP1B1,CALM1
GO:0010035	response to inorganic substance	0.007798216248154961	0.007798216248154961	+1	CALM2,SNCA,SIRPA,ADD1,PARK7,PPP3CA,ATP2B4,VCP,SYT1,CALM1,PRNP,MAPT,MAPK1,AHCYL1,HPCA
GO:0098739	import across plasma membrane	0.010190872847380667	0.010190872847380667	+1	ATP1A2,SLC1A2,PPP3CA,ATP1A1,ATP1A3,ATP2B4,ATP1B2,ATP1B1,PRNP,SLC9A3R1,SLC1A3
GO:0019932	second-messenger-mediated signaling	0.01119696995189905	0.01119696995189905	+1	CALM2,ATP1A2,DDAH1,PPP3CA,ANK2,ATP2B4,GNAI1,PPP2R1A,GNAS,ATP1B1,CALM1,PRNP,MAPT
GO:0061077	chaperone-mediated protein folding	0.01239826743983353	0.01239826743983353	+1	CCT8,HSPA8,CCT3,CCT2,CCT7,CCT4,HSPA1A
GO:0009141	nucleoside triphosphate metabolic process	0.016545042655232357	0.016545042655232357	+1	ALDOA,ATP1A2,HSPA8,RAN,VCP,NME2,NDUFS7,ATP1B1,ENO1,HSPA1A
GO:0035089	establishment of apical/basal cell polarity	0.01856534556575729	0.01856534556575729	+1	RHOA,FSCN1,MSN,SLC9A3R1
GO:0031400	negative regulation of protein modification process	0.021624133241633405	0.021624133241633405	+1	CALM2,YWHAB,SNCA,SIRPA,TPPP,PARK7,YWHAE,ATP2B4,PPP2R1A,CALM1,PRNP,MAPT,SIRT2,SH3GL2,HSPA1A,UCHL1
GO:0030859	polarized epithelial cell differentiation	0.025760282252556832	0.025760282252556832	+1	RHOA,MSN,RAB10,SLC9A3R1
GO:0031982	vesicle	3.11127870257172e-54	3.11127870257172e-54	+1	PEBP1,CFL1,GLUL,UBA1,CRYM,CALM2,YWHAB,A0A1C7CYX9,A0A804F6T5,YWHAZ,LDHB,ALDOA,SNCA,SIRPA,CRYAB,STX1A,SYNGR3,CLTC,AP2A1,ATP6V1E1,MAP6,SPTAN1,GPM6A,HSP90AB1,PACSIN1,ATP1A2,SYN2,STX1B,SYP,ATP6V1B2,SYN1,SPTBN1,RAB3A,RAC1,ATP2B1,LDHA,CNP,TUBB3,CNTN1,PARK7,IGSF8,SNAP91,DNM1,PGAM1,ALDOC,CCT8,DDAH1,NFASC,SNAP25,STXBP1,ATP1A1,PGK1,GNB1,NAPB,ATP6V0A1,SV2A,BASP1,FTH1,TPI1,ATP1A3,HSPA8,YWHAE,TUBB,GDI2,ATP2B2,…
GO:0045202	synapse	3.77302654069746e-25	3.77302654069746e-25	+1	YWHAZ,SNCA,TPPP,MAP1B,STX1A,SYNGR3,ADD1,PACSIN1,SYN2,STX1B,SLC1A2,SYP,SYN1,RAB3A,RAC1,ATP2B1,SNAP91,DNM1,PPP3CA,SNAP25,SV2A,ATP1A3,HSPA8,ATP2B2,ATP1B2,RHOA,SYNGR1,MAP1A,AMPH,CADM3,SNCB,NPTN,SNCG,ACTN1,RAP1A,SYT1,SEPTIN3,CYFIP2,GAP43,RAB10,VAMP2,SV2B,PRNP,SEPTIN5,ATCAY,CLTA,SYNJ1,MAPT,RAB11A,SH3GL2
GO:0044304	main axon	4.113015384689656e-9	4.113015384689656e-9	+1	MBP,SPTBN1,NFASC,MAP1A,EPB41L3,CNTNAP1,MAPT,MAP2,SIRT2,NRCAM
GO:0032153	cell division site	0.00005098715620396909	0.00005098715620396909	+1	SEPTIN11,RHOA,SEPTIN3,SEPTIN5,SEPTIN9,RALA,RAB11A,SEPTIN7
GO:0005940	septin ring	0.00011226195308366973	0.00011226195308366973	+1	SEPTIN11,SEPTIN3,SEPTIN5,SEPTIN9,SEPTIN7
GO:0031252	cell leading edge	0.00033542417374510876	0.00033542417374510876	+1	CFL1,PACSIN1,SPTBN1,RAC1,TUBB3,ATP2B2,RHOA,AMPH,FSCN1,EPB41L3,ACTN1,NCKAP1,NME2,MAPT,DPYSL3
GO:0030175	filopodium	0.0035090481697478	0.0035090481697478	+1	GPM6A,TUBB3,FSCN1,MSN,GAP43,PALM,MAP2
GO:0030315	T-tubule	0.019863939489044854	0.019863939489044854	+1	ATP1A2,ATP1A1,ANK2,ATP2B4,ATP1B1
GO:0030118	clathrin coat	0.02576968518296302	0.02576968518296302	+1	CLTC,AP2A1,AP2M1,CLTA,SYNJ1
GO:0070032	synaptobrevin 2-SNAP-25-syntaxin-1a-complexin I complex	0.04650964976991289	0.04650964976991289	+1	SNAP25,VAMP2
GO:0008043	intracellular ferritin complex	0.04650964976991289	0.04650964976991289	+1	FTH1,FTL
